# *Thalassolituus haligoni* BB40^T^, a model species for non-cyanobacterial diazotrophs within Oceanospirillales isolated from a Fjord-like Inlet in Kjipuktuk

**DOI:** 10.64898/2026.02.10.701148

**Authors:** Sonja. A. Rose, Stephanie. L.G. Duffy, Ludovic Pascal, Gwénaëlle Chaillou, Jennifer Tolman, Erin. M. Bertrand, Julie LaRoche

## Abstract

Marine non-cyanobacterial diazotrophs (NCDs) are recognized as globally distributed, however, few representatives have been isolated in pure cultures. *Thalassolituus haligoni* BB40^T^ was isolated from a fjord-like inlet within Kjipuktuk (Halifax), Nova Scotia. The genome displayed all necessary genes required for N_2_ fixation, and various carbon uptake pathways. The Gram-negative flagellated rod shape bacterium displayed significantly higher growth rates in medium amended with nitrate (NO_3_^-^) or ammonia (NH_3_), compared to dissolved N_2_, as the sole nitrogen source. Biological N_2_ fixation rates were detectable across all conditions, measuring a range from 9.34 × 10^-6^ to 1.4 × 10^-1^ fmol N cell^-1^ day^-1^. Growth of the isolate was successful between 4 °C up to 35 °C, with a T_opt_ of 20 °C for N_2_, and between 27 - 30 °C for fixed nitrogen (NO_3_^-^ and NH_3_). The closest relatives to *T. haligoni* BB40^T^, were found to be the uncultured Arc-gamma-03 (99% average nucleotide identity (ANI)) and *Oceanobacter antarcticus* wDCs (97% ANI). *T. haligoni* BB40^T^ also displays versatile capabilities for growth on various carbon, and nitrogen sources, and antibiotics. Collectively this study provides an in-depth physiological assessment of an Oceanospirillales diazotrophic species which we presently have limited knowledge of.
