## supplemental material 1 Thalassolituus haligoni v.s. Oceanobacter antarcticus ASV presence/ absence global distribution map. for "*Thalassolituus haligoni* BB40^T^, a model species for non-cyanobacterial diazotrophs within Oceanospirillales isolated from a Fjord-like Inlet in Kjipuktuk"

Station	Ecotype	value	lat	lon
ANT26-PS15	BB40	1	37.2852	-12.4043
ANT26-PS20	BB40	1	36.5169	-12.9686
ANT26-PS27	BB40	1	30.0045	-14.4981
ANT26-PS30	BB40	1	23.3731	-18.8221
ANT26-PS35	BB40	1	17.9767	-23.0003
ANT26-PS40	BB40	1	11.4736	-23.0003
ANT26-PS44	BB40	1	6.6095	-23.0004
ANT26-PS47	BB40	1	3.5855	-23.0004
ANT26-PS48	BB40	1	2.5773	-22.9981
ANT26-PS51	BB40	1	0.0776	-23.0003
ANT26-PS52	BB40	1	-0.5754	-23.0002
ANT26-PS53	BB40	1	-1.8307	-23.0001
ANT26-PS55	BB40	1	-4.2704	-23.0002
ANT26-PS92	BB40	1	-41.8382	-53.0003
ANT26-PS94	BB40	1	-43.7918	-55.4474
ANT26-PS95	BB40	1	-44.5898	-56.3536
ANT26-PS96	BB40	1	-45.6063	-57.6866
ANT26-PS15	Antarcticus	1	37.2852	-12.4043
ANT26-PS27	Antarcticus	1	30.0045	-14.4981
ANT26-PS30	Antarcticus	1	23.3731	-18.8221
ANT26-PS47	Antarcticus	1	3.5855	-23.0004
bAF15-HL4-1mC	BB40	1	43.4788	-62.451
BB14.25D	BB40	1	44.69	-63.64
BBL7.T3	BB40	1	41.866181	-65.349448
D361-F010	BB40	1	24.9	-17.03
D361-S7-30m	BB40	1	12.577107	-21.817872
GT15-BB1-65m-L	BB40	1	66.8555	-59.0573
GV14-S01-11mC	BB40	1	40.333	-10.036
GV14-S13-76mB	BB40	1	41.384	-13.888
GV14-S15-050m-C	BB40	1	42	-15.461
GV14-S17-060m-B	BB40	1	43.781	-17.323
GV14-S19-197m-B	BB40	1	45.55	-18.5
GV14-S21-800m-C	BB40	1	46.543	-19.672
GV14-S23-200m-A	BB40	1	48.039	-20.847
GV14-S25-200m-B	BB40	1	49.529	-22.172
GV14-S26-500m-2B	BB40	1	50.278	-22.602
GV14-S29-005m-C	BB40	1	53.02	-24.752
GV14-S34-193m-B	BB40	1	57.004	-28.8786
GV14-S36-003m-A	BB40	1	58.207	-29.7247
GV14-S40-007m-A	BB40	1	59.102	-33.8291
GV14-S40-061m-B	BB40	1	59.102	-33.8291
GV14-S42-030m-A	BB40	1	59.363	-36.3963
GV14-S53-005m-A	BB40	1	59.902	-43.0151
GV14-S56-030m-A	BB40	1	59.823	-42.399
GV14-S61-160m-A	Antarcticus	1	59.753	-45.1122
GV14-S61-160m-A	BB40	1	59.753	-45.1122
GV14-S63-030m-A	BB40	1	59.434	-45.6891
GV14-S63-100m-A	BB40	1	59.434	-45.6891
GV14-S69-025m-C	BB40	1	55.841	-48.0935
GV14-S69-1200m-A	BB40	1	55.841	-48.0935
GV14-S71-070m-A	BB40	1	53.692	-49.4333
HL6.T2B	BB40	1	42.8319	-61.7341
M116.S102-gDNA-L	BB40	1	15.3873	-21.51547
M116.S14-gDNA-S	BB40	1	10.55821	-43.33661
M116.S27-gDNA-L	BB40	1	11	-37.33653
M116.S31-gDNA-L	BB40	1	8.1314	-35.12275
M116.S49-gDNA-S	BB40	1	8.48576	-28
M116.S55-gDNA-L	BB40	1	13.48015	-28
M116.S55-gDNA-S	BB40	1	13.48015	-28
M116.S64-gDNA-L	BB40	1	11.41715	-23
M116.S66-gDNA-S	BB40	1	10.21029	-23
M116.S68-gDNA-L	BB40	1	8.35512	-23
M116.S7-gDNA-S	BB40	1	10.59999	-49.15765
M116.S71-gDNA-L	BB40	1	11.04508	-22.00111
M116.S72-gDNA-S	BB40	1	11.29593	-22
M116.S77-gDNA-S	BB40	1	8.48313	-21
M116.S81-gDNA-L	BB40	1	5.08072	-21
M116.S82-gDNA-S	BB40	1	5.52736	-20.42449
M116.S92-cDNA-S	BB40	1	11	-18.47
PRJNA239310	BB40	1	55.5075	10.86194444
PRJNA239310	BB40	1	55.7	12.07944444
PRJNA239310	BB40	1	55.7	12.07944444
PRJNA434503	BB40	1	25	130
PRJNA434503	BB40	1	30	147
PRJNA605009	BB40	1	36.96	-122.02
PRJNA695866	BB40	1	32.84	-117.53
SRR11032350	Antarcticus	1	36.96	-122.02
SRR13612860	Antarcticus	1	32.51	-118.21
SRR6747893	Antarcticus	1	30	147
SRR6747894	Antarcticus	1	34	147
WC16.Stellar10	BB40	1	49.4654	-124.7278
WC16.Stellar11	BB40	1	49.4654	-124.7278
WC16.Stellar13	BB40	1	49.46007	-124.7445
WC16.Stellar15	BB40	1	49.46007	-124.7445
WC16.Stellar23	BB40	1	49.46007	-124.7445
WC16.Stellar27	BB40	1	49.46007	-124.7445
WC16.Stellar30	BB40	1	49.46007	-124.7445
WC16.Stellar32	BB40	1	49.4654	-124.7278
WC16.Stellar36	BB40	1	49.4654	-124.7278
WC16.Stellar41	BB40	1	49.4654	-124.7278
WC16.Stellar43	BB40	1	49.45897	-124.74663
WC17W12	BB40	1	49.465833	-124.734722
Wendell sea	Antarcticus	1	-60.4	-40.92
ANT26	BB40	0	47.509	-6.9354
ANT26	BB40	0	40.1383	-11.1803
ANT26	BB40	0	39.5369	-11.2716
ANT26	BB40	0	38.4671	-11.7894
ANT26	BB40	0	37.4377	-12.325
ANT26	BB40	0	37.3047	-12.3904
ANT26	BB40	0	36.5323	-12.9854
ANT26	BB40	0	36.575	-12.9222
ANT26	BB40	0	36.5204	-12.9721
ANT26	BB40	0	46.7431	-7.7338
ANT26	BB40	0	36.0933	-12.993
ANT26	BB40	0	35.4576	-13.2907
ANT26	BB40	0	34.4299	-13.5907
ANT26	BB40	0	33.4142	-13.4426
ANT26	BB40	0	32.5035	-13.3223
ANT26	BB40	0	31.1222	-13.9662
ANT26	BB40	0	25.3422	-16.5812
ANT26	BB40	0	24.3327	-17.6144
ANT26	BB40	0	45.8679	-8.6353
ANT26	BB40	0	22.3952	-20.0436
ANT26	BB40	0	21.4161	-21.2585
ANT26	BB40	0	20.4373	-22.4641
ANT26	BB40	0	19.4198	-23.0002
ANT26	BB40	0	16.5726	-23.0837
ANT26	BB40	0	15.3857	-23.0001
ANT26	BB40	0	14.0714	-23.0002
ANT26	BB40	0	12.6168	-23.0004
ANT26	BB40	0	45.0102	-9.5047
ANT26	BB40	0	10.2052	-23.0002
ANT26	BB40	0	9.0543	-23.0002
ANT26	BB40	0	7.7379	-23.0003
ANT26	BB40	0	5.5583	-23.0002
ANT26	BB40	0	4.6234	-23.0003
ANT26	BB40	0	2.2568	-23
ANT26	BB40	0	44.141	-10.3722
ANT26	BB40	0	0.9373	-23.0002
ANT26	BB40	0	-3.1359	-23.0003
ANT26	BB40	0	-11.9831	-23.0004
ANT26	BB40	0	-13.4217	-23.0002
ANT26	BB40	0	-14.8629	-23.0004
ANT26	BB40	0	-16.2542	-23.0004
ANT26	BB40	0	43.9948	-10.5145
ANT26	BB40	0	-17.6098	-23.0002
ANT26	BB40	0	-18.9441	-23.0004
ANT26	BB40	0	-20.0285	-23.0315
ANT26	BB40	0	-20.9697	-24.07
ANT26	BB40	0	-22.0129	-25.2292
ANT26	BB40	0	-22.7966	-26.1056
ANT26	BB40	0	-23.6783	-27.1107
ANT26	BB40	0	-24.2091	-28.3514
ANT26	BB40	0	-24.7157	-29.5395
ANT26	BB40	0	-25.2161	-30.7191
ANT26	BB40	0	43.5245	-10.6346
ANT26	BB40	0	-25.7383	-31.9541
ANT26	BB40	0	42.3614	-10.8355
ANT26	BB40	0	41.2058	-11.0163
ANT26	BB40	0	-40.7019	-51.6047
ANT26	BB40	0	-41.6323	-52.7557
ANT26	BB40	0	-42.7544	-54.1417
ANT26	BB40	0	-46.7083	-59.1586
D361	BB40	0	26.7	-16.53
D361	BB40	0	25.6	-16.84
D361	BB40	0	25.3	-16.94
D361	BB40	0	24.5	-17.18
D361	BB40	0	24.2	-17.25
D361	BB40	0	23.8	-17.34
D361	BB40	0	23.2	-17.53
D361	BB40	0	22.1	-17.82
D361	BB40	0	19.9	-18.16
D361	BB40	0	19.6	-18.15
D361	BB40	0	19.3	-18.16
D361	BB40	0	18.9	-18.16
D361	BB40	0	18.5	-18.16
D361	BB40	0	17.9	-18.15
D361	BB40	0	17.5	-18.16
D361	BB40	0	17	-18.15
D361	BB40	0	16.6	-18.15
D361	BB40	0	16.2	-18.17
D361	BB40	0	15.8	-18.16
D361	BB40	0	15.4	-18.17
D361	BB40	0	15.1	-18.14
D361	BB40	0	14.7	-18.16
D361	BB40	0	28.312577	-16.121759
D361	BB40	0	12.586956	-17.56857
D361	BB40	0	27	-18.88
D361	BB40	0	27	-18.64
D361	BB40	0	27	-16.45
D361	BB40	0	12.6	-17.95
D361	BB40	0	12.6	-19.17
D361	BB40	0	12.6	-19.52
D361	BB40	0	12.6	-19.87
EC16	BB40	0	45.937	-61.1084
EC16	BB40	0	45.946123	-61.124628
1. GEOTRACES	BB40	0	66.8555	-59.0573
1. GEOTRACES	BB40	0	72.7504	-66.9872
1. GEOTRACES	BB40	0	71.4109	-68.6034
1. GEOTRACES	BB40	0	74.521	-80.5679
1. GEOTRACES	BB40	0	74.3143	-80.5199
1. GEOTRACES	BB40	0	74.121	-91.5118
1. GEOTRACES	BB40	0	74.5375	-90.8018
1. GEOTRACES	BB40	0	74.7596	-97.4522
1. GEOTRACES	BB40	0	73.6729	-96.5238
1. GEOTRACES	BB40	0	73.6639	-96.5362
1. GEOTRACES	BB40	0	56.2036	-53.4536
1. GEOTRACES	BB40	0	60.5931	-56.5892
3.GEOVIDE	BB40	0	54	-25.533
3.GEOVIDE	BB40	0	55.515	-26.703
3.GEOVIDE	BB40	0	58.843	-31.2665
3.GEOVIDE	BB40	0	59.623	-38.954
3.GEOVIDE	BB40	0	59.799	-42.013
3.GEOVIDE	BB40	0	56.913	-47.419
3.GEOVIDE	BB40	0	51.989	-53.82
2.AZMP	BB40	0	42.832118	-61.73235
KN199	BB40	0	-0.666667	-23
KN199	BB40	0	-3	-23
KN199	BB40	0	-11.5	-3.45
KN199	BB40	0	17.5835	-24.2835
KN199	BB40	0	-20.8695	12.8915
KN199	BB40	0	-19.764667	12.288667
KN204	BB40	0	17.5835	-24.2835
KN204	BB40	0	-19.7645	12.288
KN204	BB40	0	-17.556833	11.4395
KN204	BB40	0	14.000167	-23
KN204	BB40	0	-17.5635	11.438
KN204	BB40	0	-12.499333	12.015833
KN204	BB40	0	-6.198833	11.994667
KN204	BB40	0	-6.234667	11.1615
KN204	BB40	0	-19.764667	12.288667
KN204	BB40	0	-19.764667	12.288667
M116	BB40	0	12.5402	-53.52937
M116	BB40	0	11	-46.41587
M116	BB40	0	14.20423	-21
M116	BB40	0	15.13124	-21.17454
M116	BB40	0	16.19159	-22.41482
M116	BB40	0	16.45296	-23.16913
M116	BB40	0	17.16625	-23.54763
M116	BB40	0	10.59937	-46.1866
M116	BB40	0	11	-45.20009
M116	BB40	0	11	-44.37125
M116	BB40	0	10.55732	-42.25634
M116	BB40	0	11	-41.29372
M116	BB40	0	10.33211	-40.57927
M116	BB40	0	9.298	-40.53041
M116	BB40	0	8.1915	-40.47613
M116	BB40	0	12.36404	-53.12211
M116	BB40	0	7.5528	-40.40202
M116	BB40	0	8.4265	-40.18097
M116	BB40	0	9.3495	-40.4175
M116	BB40	0	10.36219	-40.0003
M116	BB40	0	10.56266	-39.53994
M116	BB40	0	11.49013	-39.25855
M116	BB40	0	11.38038	-39.12666
M116	BB40	0	11	-36.22077
M116	BB40	0	11	-36.03405
M116	BB40	0	10.16879	-35.47622
M116	BB40	0	12.14585	-52.21788
M116	BB40	0	9.07194	-35.27683
M116	BB40	0	7.57552	-35
M116	BB40	0	8.38487	-35
M116	BB40	0	9.39643	-35
M116	BB40	0	10.10521	-35
M116	BB40	0	11.25137	-35
M116	BB40	0	11.40339	-34.40295
M116	BB40	0	11	-33.35937
M116	BB40	0	11	-32.40528
M116	BB40	0	11.53611	-51.33403
M116	BB40	0	11	-31.4472
M116	BB40	0	11	-30.52724
M116	BB40	0	11	-29.40018
M116	BB40	0	10.12754	-28.50489
M116	BB40	0	9.18265	-28.39556
M116	BB40	0	6.36102	-28.07187
M116	BB40	0	6.15465	-28
M116	BB40	0	7.04219	-28
M116	BB40	0	8.16535	-28
M116	BB40	0	11.32632	-50.45058
M116	BB40	0	9.08214	-28
M116	BB40	0	9.52239	-28
M116	BB40	0	10.35257	-28
M116	BB40	0	11.12392	-28.00117
M116	BB40	0	11.59572	-28.3295
M116	BB40	0	12.57874	-27.39198
M116	BB40	0	12.1908	-27.26265
M116	BB40	0	11	-26.38493
M116	BB40	0	11	-26.0408
M116	BB40	0	11.08277	-49.52415
M116	BB40	0	11	-25.15712
M116	BB40	0	11	-24.48187
M116	BB40	0	11.1405	-23.42126
M116	BB40	0	11.27831	-23.02409
M116	BB40	0	11.27702	-23.00079
M116	BB40	0	10.23768	-22
M116	BB40	0	12	-21.42798
M116	BB40	0	11.07342	-21
M116	BB40	0	10.4215	-21
M116	BB40	0	9.32474	-21
M116	BB40	0	7.57991	-21
M116	BB40	0	7.06637	-21
M116	BB40	0	11	-48.1995
M116	BB40	0	6.11525	-21
M116	BB40	0	6.11525	-21
M116	BB40	0	6.39303	-20.26928
M116	BB40	0	7.42921	-20.05704
M116	BB40	0	8	-19.34481
M116	BB40	0	8.34789	-19
M116	BB40	0	9	-19.17557
M116	BB40	0	9.21345	-20
M116	BB40	0	10	-19.5643
M116	BB40	0	11	-47.37968
M116	BB40	0	10.12668	-18.47329
M116	BB40	0	11	-19.07831
M116	BB40	0	12	-19.513
M116	BB40	0	12	-19.05918
M116	BB40	0	12.755	-19.35072
M116	BB40	0	12.50805	-20.4159
M116	BB40	0	13.27118	-21
MSM74	BB40	0	47.54664	-52.58663
MSM74	BB40	0	52.84023	-51.5482
MSM74	BB40	0	53.38739	-50.25403
MSM74	BB40	0	53.12418	-50.79543
MSM74	BB40	0	53.54204	-49.75288
MSM74	BB40	0	53.54204	-49.75288
MSM74	BB40	0	56.56149	-52.65741
MSM74	BB40	0	57.76004	-50.97651
MSM74	BB40	0	59.22558	-47.05863
MSM74	BB40	0	59.22558	-47.05863
MSM74	BB40	0	59.76707	-43.46963
MSM85	BB40	0	68.35202	-25.557675
MSM85	BB40	0	70.414319	-21.197135
MSM85	BB40	0	70.414319	-21.197135
MSM85	BB40	0	73.057862	-20.756666
MSM85	BB40	0	67.792037	-24.343178
MSM85	BB40	0	71.314798	-12.590341
MSM85	BB40	0	55.487751	-45.839984
MSM85	BB40	0	68.35202	-25.557675
MSM85	BB40	0	70.414319	-21.197135
MSM85	BB40	0	73.057862	-20.756666
MSM85	BB40	0	67.792037	-24.343178
MSM85	BB40	0	66.24975	-34.38512
MSM85	BB40	0	77.4996	-4.87466
PL16	BB40	0	49.95	-124.533333
W17	BB40	0	50.029	-124.733
W17	BB40	0	50.029	-124.733
STELLAR	BB40	0	49.4654	-124.7278
STELLAR	BB40	0	49.46007	-124.7445
STELLAR	BB40	0	49.4654	-124.7278
WC17	BB40	0	49.465833	-124.734722
WC17	BB40	0	49.465833	-124.734722
WC17	BB40	0	49.969	-124.683
WC17	BB40	0	50.029	-124.733
WC17	BB40	0	49.465833	-124.734722
WC17	BB40	0	49.465833	-124.734722
WC17	BB40	0	49.465833	-124.734722
WC17	BB40	0	49.461389	-124.741389
WC17	BB40	0	49.465833	-124.734722
WC17	BB40	0	49.461111	-124.741667
WC17	BB40	0	49.465833	-124.734722
WC17	BB40	0	49.461111	-124.742222
WC17	BB40	0	49.465833	-124.734722
WC17	BB40	0	49.969	-124.683
WC17	BB40	0	49.461389	-124.741389
WC17	BB40	0	49.969	-124.683
WC17	BB40	0	49.465833	-124.734722
WC17	BB40	0	49.969	-124.683
WC17	BB40	0	50.029	-124.733
WC17	BB40	0	49.465833	-124.734722
WC17	BB40	0	50.029	-124.733
WC17	BB40	0	48.773333	-123.548889
WC17	BB40	0	49.465833	-124.734722
AF16.BBL6.20m.L	Antarcticus	0	42.002713	-65.509188
AF16.HL11.1m.L	Antarcticus	0	44.400522	-63.44992
AF16.HL5.5.20m.L	Antarcticus	0	42.939617	-61.834175
AF16.HL6.20m.L	Antarcticus	0	42.832118	-61.73235
AF16.HL7.20m.L	Antarcticus	0	42.475898	-61.432942
AF16.HL8.1m.L	Antarcticus	0	42.364028	-61.335027
AF16.LL9.20m.L	Antarcticus	0	43.476935	-57.51731
ANT26.PS12	Antarcticus	0	38.4671	-11.7894
ANT26.PS13	Antarcticus	0	37.4377	-12.325
ANT26.PS14	Antarcticus	0	37.3047	-12.3904
ANT26.PS16	Antarcticus	0	36.5323	-12.9854
ANT26.PS19	Antarcticus	0	36.5204	-12.9721
ANT26.PS21	Antarcticus	0	36.0933	-12.993
ANT26.PS22	Antarcticus	0	35.4576	-13.2907
ANT26.PS23	Antarcticus	0	34.4299	-13.5907
ANT26.PS24	Antarcticus	0	33.4142	-13.4426
ANT26.PS25	Antarcticus	0	32.5035	-13.3223
ANT26.PS34	Antarcticus	0	19.4198	-23.0002
ANT26.PS35	Antarcticus	0	17.9767	-23.0003
ANT26.PS36	Antarcticus	0	16.5726	-23.0837
ANT26.PS37	Antarcticus	0	15.3857	-23.0001
ANT26.PS38	Antarcticus	0	14.0714	-23.0002
ANT26.PS40	Antarcticus	0	11.4736	-23.0003
ANT26.PS41	Antarcticus	0	10.2052	-23.0002
ANT26.PS43	Antarcticus	0	7.7379	-23.0003
ANT26.PS44	Antarcticus	0	6.6095	-23.0004
ANT26.PS45	Antarcticus	0	5.5583	-23.0002
ANT26.PS46	Antarcticus	0	4.6234	-23.0003
ANT26.PS48	Antarcticus	0	2.5773	-22.9981
ANT26.PS49	Antarcticus	0	2.2568	-23
ANT26.PS50	Antarcticus	0	0.9373	-23.0002
ANT26.PS51	Antarcticus	0	0.0776	-23.0003
ANT26.PS53	Antarcticus	0	-1.8307	-23.0001
ANT26.PS55	Antarcticus	0	-4.2704	-23.0002
ANT26.PS56	Antarcticus	0	-11.9831	-23.0004
ANT26.PS57	Antarcticus	0	-13.4217	-23.0002
ANT26.PS58	Antarcticus	0	-14.8629	-23.0004
ANT26.PS67	Antarcticus	0	-24.2091	-28.3514
ANT26.PS68	Antarcticus	0	-24.7157	-29.5395
ANT26.PS69	Antarcticus	0	-25.2161	-30.7191
ANT26.PS70	Antarcticus	0	-25.7383	-31.9541
ANT26.PS92	Antarcticus	0	-41.8382	-53.0003
ANT26.PS94	Antarcticus	0	-43.7918	-55.4474
ANT26.PS95	Antarcticus	0	-44.5898	-56.3536
ANT26.PS96	Antarcticus	0	-45.6063	-57.6866
bAF15.HL4.1mC	Antarcticus	0	43.4788	-62.451
bAF15.HL6.1m	Antarcticus	0	42.8319	-61.7341
BB15.26B	Antarcticus	0	44.69	-63.64
BBL7.T3	Antarcticus	0	41.869257	-65.346252
D361.F001	Antarcticus	0	27	-18.88
D361.F004	Antarcticus	0	27	-16.45
D361.F005	Antarcticus	0	24.9	-17.03
D361.F009	Antarcticus	0	24.5	-17.18
D361.F010	Antarcticus	0	24.2	-17.25
D361.F011	Antarcticus	0	23.8	-17.34
D361.F012	Antarcticus	0	16.6	-18.15
D361.F013	Antarcticus	0	16.2	-18.17
D361.F032	Antarcticus	0	15.8	-18.16
D361.F033	Antarcticus	0	15.1	-18.14
D361.F034	Antarcticus	0	12.6	-19.52
D361.F036	Antarcticus	0	12.6	-19.87
D361.F056	Antarcticus	0	26.7	-16.53
D361.F057	Antarcticus	0	25.3	-16.94
D361.S1.10m	Antarcticus	0	28.312577	-16.121759
D361.S7.30m	Antarcticus	0	12.577107	-21.817872
DRR075656	Antarcticus	0	35	-170
DRR075660	Antarcticus	0	60	-170.7
DRR075661	Antarcticus	0	5	-170
DRR075663	Antarcticus	0	10	-170
DRR075664	Antarcticus	0	15	-170
DRR075667	Antarcticus	0	20	-170
DRR075670	Antarcticus	0	24	-170
DRR075673	Antarcticus	0	30	-170
DRR090496	Antarcticus	0	71.21	-157.4
DRR090500	Antarcticus	0	72.17	-155.59
DRR090510	Antarcticus	0	67	-168.45
DRR119299	Antarcticus	0	-23	-120
DRR119301	Antarcticus	0	-26.5	-120
DRR119303	Antarcticus	0	-29.99	-120
DRR119305	Antarcticus	0	-30	-107
DRR119308	Antarcticus	0	-20	-170
DRR119312	Antarcticus	0	-25	-170
DRR119314	Antarcticus	0	-30	-170
DRR119316	Antarcticus	0	-35	-170
DRR191074	Antarcticus	0	23.00017	-130
DRR191077	Antarcticus	0	21.4998	-160.9995
DRR191080	Antarcticus	0	23.0007	169.9983
DRR191081	Antarcticus	0	22.9998	159.9998
DRR191083	Antarcticus	0	23.0005	139.9998
DRR191084	Antarcticus	0	23.0032	137.0002
DRR191086	Antarcticus	0	34.9987	-124.99083
DRR191087	Antarcticus	0	30.0002	-123.5008
DRR191097	Antarcticus	0	22.9993	150.0013
DRR191099	Antarcticus	0	39.9842	-124.9963
DRR191102	Antarcticus	0	23.0017	-121.9997
DRR191104	Antarcticus	0	23.0002	-130
DRR191107	Antarcticus	0	21.5015	-171.9993
DRR191108	Antarcticus	0	22.9992	180
DRR191115	Antarcticus	0	22.9992	-150.0007
DRR205312	Antarcticus	0	-69.22	39.65
DRR205313	Antarcticus	0	-69.01	39.23
DRR205315	Antarcticus	0	-68.72	38.65
DRR205317	Antarcticus	0	-67.94	36.39
DRR205319	Antarcticus	0	-67.48	37.08
DRR205320	Antarcticus	0	-66.85	37.71
DRR205322	Antarcticus	0	-66.47	49.52
DRR205323	Antarcticus	0	-67.12	68.11
DRR205324	Antarcticus	0	-67.66	68.96
DRR256249	Antarcticus	0	44.5	141.5
DRR256250	Antarcticus	0	45.5	142.5
DRR256251	Antarcticus	0	45.17	143.17
DRR256252	Antarcticus	0	44.88	142.89
DRR256253	Antarcticus	0	44.5	143.33
DRR256255	Antarcticus	0	44.63	145.37
DRR256256	Antarcticus	0	43	145.83
DRR256257	Antarcticus	0	42.51	139.7
DRR256260	Antarcticus	0	44.5	144.33
DRR256262	Antarcticus	0	41.5	139.82
DRR256263	Antarcticus	0	43.5	140.33
DRR256264	Antarcticus	0	45.5	141.42
DRR256265	Antarcticus	0	45.54	142.08
DRR256267	Antarcticus	0	44.23	144.13
DRR256268	Antarcticus	0	45	144.75
DRR256269	Antarcticus	0	42.17	141.25
DRR256270	Antarcticus	0	41.89	142.73
DRR256273	Antarcticus	0	45.32	142.68
DRR393951	Antarcticus	0	16.46	88.05
DRR393952	Antarcticus	0	15	88
DRR393954	Antarcticus	0	9.93	88
DRR393956	Antarcticus	0	4.99	88
DRR393957	Antarcticus	0	0	88.01
DRR393959	Antarcticus	0	-5	88.01
DRR393961	Antarcticus	0	-10	88
DRR393963	Antarcticus	0	-15	87.99
DRR393965	Antarcticus	0	-19.99	88
DRR393969	Antarcticus	0	-8.99	105.74
DRR393971	Antarcticus	0	-12	107.12
DRR393972	Antarcticus	0	-15	108.5
DRR393974	Antarcticus	0	-12	112.5
DRR393976	Antarcticus	0	-16	112
DRR393979	Antarcticus	0	-20	111.5
DRR393981	Antarcticus	0	-22	111.25
DRR393983	Antarcticus	0	-24.01	111.02
DRR393985	Antarcticus	0	-23.4	109
DRR393989	Antarcticus	0	-24.5	112.75
GV14.S01.11mC	Antarcticus	0	40.333	-10.036
GV14.S13.5mC	Antarcticus	0	41.384	-13.888
GV14.S17.001m.A	Antarcticus	0	43.781	-17.323
GV14.S19.005m.C	Antarcticus	0	45.55	-18.5
GV14.S29.005m.C	Antarcticus	0	53.02	-24.752
GV14.S34.020m.C	Antarcticus	0	57.004	-28.8786
GV14.S36.003m.A	Antarcticus	0	58.207	-29.7247
GV14.S38.015m.C	Antarcticus	0	58.843	-31.2665
GV14.S40.030m.B	Antarcticus	0	59.102	-33.8291
GV14.S42.030m.A	Antarcticus	0	59.363	-36.3963
GV14.S53.005m.A	Antarcticus	0	59.902	-43.0151
GV14.S56.030m.A	Antarcticus	0	59.823	-42.399
GV14.S63.030m.A	Antarcticus	0	59.434	-45.6891
GV14.S69.025m.C	Antarcticus	0	55.841	-48.0935
JD17.JD14	Antarcticus	0	-6.234667	11.1615
JD17.JD59	Antarcticus	0	-4.272167	10.4805
Kn199.S10.27m	Antarcticus	0	-3	-23
Kn199.S5.2m	Antarcticus	0	-11.5	-3.45
Kn199.S7.2m	Antarcticus	0	-20.8695	12.8915
Kn199.S9.23m	Antarcticus	0	-19.764667	12.288667
Kn204.S16.2m	Antarcticus	0	-17.556833	11.4395
Kn204.S21.2m	Antarcticus	0	14.000167	-23
Kn204.S24.2m	Antarcticus	0	-12.499333	12.015333
M116.S10.cDNA.L	Antarcticus	0	11	-46.41587
M116.S100.gDNA.L	Antarcticus	0	14.20423	-21
M116.S101.cDNA.L	Antarcticus	0	15.13124	-21.17454
M116.S102.gDNA.L	Antarcticus	0	15.3873	-21.51547
M116.S103.gDNA.L	Antarcticus	0	16.19159	-22.41482
M116.S104.cDNA.S	Antarcticus	0	16.45296	-23.16913
M116.S105.gDNA.L	Antarcticus	0	17.16625	-23.54763
M116.S11.cDNA.L	Antarcticus	0	10.59937	-46.1866
M116.S12.cDNA.L	Antarcticus	0	11	-45.20009
M116.S13.gDNA.L	Antarcticus	0	11	-44.37125
M116.S14.cDNA.L	Antarcticus	0	10.55821	-43.33661
M116.S15.cDNA.L	Antarcticus	0	10.55732	-42.25634
M116.S16.cDNA.L	Antarcticus	0	11	-41.29372
M116.S17.gDNA.L	Antarcticus	0	10.33211	-40.57927
M116.S18.cDNA.L	Antarcticus	0	9.298	-40.53041
M116.S19.gDNA.L	Antarcticus	0	8.1915	-40.47613
M116.S2.cDNA.L	Antarcticus	0	12.36404	-53.12211
M116.S20.gDNA.L	Antarcticus	0	7.5528	-40.40202
M116.S21.gDNA.L	Antarcticus	0	8.4265	-40.18097
M116.S22.cDNA.L	Antarcticus	0	9.3495	-40.4175
M116.S23.gDNA.L	Antarcticus	0	10.36219	-40.0003
M116.S24.cDNA.L	Antarcticus	0	10.56266	-39.53994
M116.S25.cDNA.L	Antarcticus	0	11.49013	-39.25855
M116.S26.cDNA.L	Antarcticus	0	11.38038	-39.12666
M116.S27.cDNA.L	Antarcticus	0	11	-37.33653
M116.S28.5.gDNA.L	Antarcticus	0	11	-36.03405
M116.S28.cDNA.L	Antarcticus	0	11	-36.22077
M116.S29.gDNA.L	Antarcticus	0	10.16879	-35.47622
M116.S3.cDNA.L	Antarcticus	0	12.14585	-52.21788
M116.S30.cDNA.L	Antarcticus	0	9.07194	-35.27683
M116.S31.cDNA.L	Antarcticus	0	8.1314	-35.12275
M116.S32.cDNA.L	Antarcticus	0	7.57552	-35
M116.S33.cDNA.L	Antarcticus	0	8.38487	-35
M116.S34.cDNA.L	Antarcticus	0	9.39643	-35
M116.S35.cDNA.L	Antarcticus	0	10.10521	-35
M116.S36.cDNA.L	Antarcticus	0	11.25137	-35
M116.S38.cDNA.L	Antarcticus	0	11.40339	-34.40295
M116.S39.gDNA.L	Antarcticus	0	11	-32.40528
M116.S4.cDNA.L	Antarcticus	0	11.53611	-51.33403
M116.S40.cDNA.L	Antarcticus	0	11	-31.4472
M116.S41.cDNA.L	Antarcticus	0	11	-30.52724
M116.S42.gDNA.L	Antarcticus	0	11	-29.40018
M116.S43.cDNA.L	Antarcticus	0	10.12754	-28.50489
M116.S44.cDNA.L	Antarcticus	0	9.18265	-28.39556
M116.S45.cDNA.L	Antarcticus	0	6.36102	-28.07187
M116.S46.cDNA.L	Antarcticus	0	6.15465	-28
M116.S47.cDNA.L	Antarcticus	0	7.04219	-28
M116.S48.cDNA.L	Antarcticus	0	8.16535	-28
M116.S49.cDNA.L	Antarcticus	0	8.48576	-28
M116.S5.gDNA.L	Antarcticus	0	11.32632	-50.45058
M116.S50.cDNA.L	Antarcticus	0	9.08214	-28
M116.S51.cDNA.L	Antarcticus	0	9.52239	-28
M116.S52.cDNA.L	Antarcticus	0	10.35257	-28
M116.S53.gDNA.L	Antarcticus	0	11.12392	-28.00117
M116.S54.gDNA.L	Antarcticus	0	11.59572	-28.3295
M116.S55.5.gDNA.L	Antarcticus	0	13.41168	-27.5368
M116.S55.gDNA.L	Antarcticus	0	13.48015	-28
M116.S56.gDNA.L	Antarcticus	0	12.57874	-27.39198
M116.S57.gDNA.L	Antarcticus	0	12.1908	-27.26265
M116.S58.gDNA.L	Antarcticus	0	11	-26.38493
M116.S59.gDNA.L	Antarcticus	0	11	-26.0408
M116.S6.cDNA.L	Antarcticus	0	11.08277	-49.52415
M116.S60.gDNA.L	Antarcticus	0	11	-25.15712
M116.S61.gDNA.L	Antarcticus	0	11	-24.48187
M116.S62.gDNA.L	Antarcticus	0	11.1405	-23.42126
M116.S63.gDNA.L	Antarcticus	0	11.27831	-23.02409
M116.S64.gDNA.L	Antarcticus	0	11.41715	-23
M116.S65.gDNA.L	Antarcticus	0	11.27702	-23.00079
M116.S66.gDNA.S	Antarcticus	0	10.21029	-23
M116.S67.gDNA.L	Antarcticus	0	9.2638	-23
M116.S68.gDNA.L	Antarcticus	0	8.35512	-23
M116.S69.cDNA.L	Antarcticus	0	7.54035	-23
M116.S7.cDNA.L	Antarcticus	0	10.59999	-49.15765
M116.S70.gDNA.L	Antarcticus	0	10.23768	-22
M116.S71.gDNA.L	Antarcticus	0	11.04508	-22.00111
M116.S72.gDNA.S	Antarcticus	0	11.29593	-22
M116.S73.gDNA.L	Antarcticus	0	12	-21.42798
M116.S74.gDNA.L	Antarcticus	0	11.07342	-21
M116.S75.gDNA.L	Antarcticus	0	10.4215	-21
M116.S76.gDNA.L	Antarcticus	0	9.32474	-21
M116.S77.cDNA.L	Antarcticus	0	8.48313	-21
M116.S78.gDNA.L	Antarcticus	0	7.57991	-21
M116.S79.gDNA.L	Antarcticus	0	7.06637	-21
M116.S8.cDNA.L	Antarcticus	0	11	-48.1995
M116.S80.cDNA.L	Antarcticus	0	6.11525	-21
M116.S81.gDNA.L	Antarcticus	0	5.08072	-21
M116.S82.gDNA.S	Antarcticus	0	5.52736	-20.42449
M116.S83.gDNA.L	Antarcticus	0	6.39303	-20.26928
M116.S84.gDNA.L	Antarcticus	0	7.42921	-20.05704
M116.S85.cDNA.L	Antarcticus	0	8	-19.34481
M116.S86.gDNA.S	Antarcticus	0	8.34789	-19
M116.S87.gDNA.L	Antarcticus	0	9	-19.17557
M116.S88.cDNA.L	Antarcticus	0	9.21345	-20
M116.S89.cDNA.L	Antarcticus	0	10	-19.5643
M116.S9.cDNA.L	Antarcticus	0	11	-47.37968
M116.S90.gDNA.L	Antarcticus	0	10.12668	-18.47329
M116.S91.gDNA.S	Antarcticus	0	10.5186	-18.0813
M116.S92.cDNA.S	Antarcticus	0	11	-18.47
M116.S93.gDNA.L	Antarcticus	0	11	-19.07831
M116.S94.cDNA.L	Antarcticus	0	11.23954	-20
M116.S95.gDNA.L	Antarcticus	0	12	-19.513
M116.S96.gDNA.L	Antarcticus	0	12	-19.05918
M116.S97.cDNA.S	Antarcticus	0	12.755	-19.35072
M116.S98.gDNA.L	Antarcticus	0	12.50805	-20.4159
M116.S99.gDNA.L	Antarcticus	0	13.27118	-21
SRR11032374	Antarcticus	0	36.96	-122.02
SRR1178352	Antarcticus	0	55.5075	10.86194444
SRR1178374	Antarcticus	0	55.7	12.07944444
SRR1178375	Antarcticus	0	32.51	-118.21
SRR11948583	Antarcticus	0	15.00026666	87.99105
SRR11948587	Antarcticus	0	13.50173333	88.0038
SRR11948589	Antarcticus	0	15.48875	88.00741666
SRR12433001	Antarcticus	0	41.67	-71.42
SRR12726925	Antarcticus	0	41.74	-71.37
SRR12726932	Antarcticus	0	41.58	-71.38
SRR12726942	Antarcticus	0	41.63	-71.38
SRR13240302	Antarcticus	0	35.662	-73.37
SRR13240311	Antarcticus	0	35.044	-74.856
SRR13612806	Antarcticus	0	30.03	-117.03
SRR13612823	Antarcticus	0	33.56	-119.84
SRR13612825	Antarcticus	0	33.82	-118.97
SRR13612876	Antarcticus	0	32.18	-118.89
SRR13612895	Antarcticus	0	32.84	-117.53
SRR14746078	Antarcticus	0	32.8	35.03
SRR15563451	Antarcticus	0	20.69	-18.56
SRR15563470	Antarcticus	0	17.5	-23.03
SRR20279827	Antarcticus	0	-19.7644	115.1464
SRR22101797	Antarcticus	0	-18.58	162.11
SRR5814037	Antarcticus	0	24.402	-156.222
SRR5814038	Antarcticus	0	24.304	-156.209
SRR6794147	Antarcticus	0	22.8564	113.5672
SRR8844069	Antarcticus	0	29.27	-157.59
SRR8844070	Antarcticus	0	29.42	-158
SRR8844072	Antarcticus	0	26.17	-157.6
SRR8844074	Antarcticus	0	32	-158
SRR8844092	Antarcticus	0	23.36	-157.57
SRR8844098	Antarcticus	0	24.41	-157.6
SRR8844099	Antarcticus	0	28.08	-158
SRR8844100	Antarcticus	0	32.93	-158
SRR8844101	Antarcticus	0	32.93	-158
SRR8844118	Antarcticus	0	30.93	-158
SRR8844132	Antarcticus	0	37	-158
SRR8844133	Antarcticus	0	41.42	-158
SRR8844134	Antarcticus	0	36.06	-158
SRR8844135	Antarcticus	0	37	-158
SRR8844141	Antarcticus	0	29.23	-158
SRR8844142	Antarcticus	0	29.23	-158
SRR8844146	Antarcticus	0	27.21	-158
SRR8844148	Antarcticus	0	27.84	-158
SRR8844185	Antarcticus	0	26.16	-158.06
SRR8844189	Antarcticus	0	26.45	-158
SRR8844190	Antarcticus	0	29.58	-158
SRR8844192	Antarcticus	0	32	-158
SRR8844194	Antarcticus	0	32.26	-158
SRR8844197	Antarcticus	0	28.47	-158
SRR8844199	Antarcticus	0	25.77	-158.01
SRR9675238	Antarcticus	0	35.28	-64.26
SRR9675239	Antarcticus	0	38.28	-63.74
SRR9675240	Antarcticus	0	41.88	-64.94
WC16.Stellar30	Antarcticus	0	49.46007	-124.7445
WC16.Stellar36	Antarcticus	0	49.4654	-124.7278
WC16.Stellar43	Antarcticus	0	49.45897	-124.74663
