## supplemental material 2 Artificial Seawater Media Recipe for "*Thalassolituus haligoni* BB40^T^, a model species for non-cyanobacterial diazotrophs within Oceanospirillales isolated from a Fjord-like Inlet in Kjipuktuk"

### Sheet: Sheet1
Table S1 Adjusted inoculating fluid (IF-a) for BIOLOG PM plates for 1 L of media. Adjustments followed similarly to Fondi et. al., 2015 and was adjusted to a final pH of 8.
Compound	Mass used (g)	Concentration in media (mmol/L)	Molecular weight (g/mol)
NaCl	78.89	1350	58.44
MgSO4٠7H2O	0.2	0.811	246.48
CaCl2٠2H2O	0.01	0.068	147.02
KBr	0.2	1.7	119.01
KCl	0.75	10.1	74.56
MgCl2٠6H2O	4.06	20	203.3
H3BO3	1 mL	0.2	61.83
NH4Cl	0.336	6.2	53.49
NaNO3	0.336	6.2	84.99
NaHCO3	0.17	2	84.01
Vitamin mix	1 mL	*	*
Trace-metal mix	1 mL	**	**
NaH2PO4٠H2O	1 mL	0.036	138
H2SeO3	100 µL	0.01 µM	128.97
*Contains stock concentrations (mmol/L) of 0.0041 biotin, 0.0007 B12 and 0.59 Thiamine-HCl
** Contains stock concentrations (mmol/L) of 11.65 (FeCl3 6H2O), 11.71 (Na2EDTA 2H2O), 0.039 (CuSO4 5H2O), 0.026 (Na2MnO4 2H2O), 0.077 (ZnSO4 7H2O), 0.042 (CoCl2 6H2O), 0.91 (MnCl2 4H2O).
