## supplemental material 3 Calculated Growth rates and statistical tests for thermal tolerance curves. for "*Thalassolituus haligoni* BB40^T^, a model species for non-cyanobacterial diazotrophs within Oceanospirillales isolated from a Fjord-like Inlet in Kjipuktuk"

### Sheet: two-way ANOVA
Df	Sum Sq	Mean Sq	F value	Pr(>F)
deg ; 8	137.89	17.24	53.54	< 2e-16	***
Condt ; 2	178.63	89.32	277.42	< 2e-16	***
deg:Condt; 15	57.22	3.81	11.85	2.6e-13	***
Residuals ; 65	20.93	0.32
---
Signif. codes: 0 ‘***’ 0.001 ‘**’ 0.01 ‘*’ 0.05 ‘.’ 0.1 ‘ ’ 1
3 observations deleted due to missingness

### Sheet: GR_stats
	deg.Condt.diff	deg.Condt.lwr	deg.Condt.upr	deg.Condt.p.adj
15 deg:N2-04 deg:N2	NA	NA	NA	NA
17 deg:N2-04 deg:N2	NA	NA	NA	NA
21 deg:N2-04 deg:N2	NA	NA	NA	NA
25 deg:N2-04 deg:N2	NA	NA	NA	NA
27 deg:N2-04 deg:N2	NA	NA	NA	NA
30 deg:N2-04 deg:N2	NA	NA	NA	NA
35 deg:N2-04 deg:N2	NA	NA	NA	NA
40 deg:N2-04 deg:N2	NA	NA	NA	NA
04 deg:NH3-04 deg:N2	NA	NA	NA	NA
15 deg:NH3-04 deg:N2	NA	NA	NA	NA
17 deg:NH3-04 deg:N2	NA	NA	NA	NA
21 deg:NH3-04 deg:N2	NA	NA	NA	NA
25 deg:NH3-04 deg:N2	NA	NA	NA	NA
27 deg:NH3-04 deg:N2	NA	NA	NA	NA
30 deg:NH3-04 deg:N2	NA	NA	NA	NA
35 deg:NH3-04 deg:N2	NA	NA	NA	NA
40 deg:NH3-04 deg:N2	NA	NA	NA	NA
04 deg:NO3-04 deg:N2	NA	NA	NA	NA
15 deg:NO3-04 deg:N2	NA	NA	NA	NA
17 deg:NO3-04 deg:N2	NA	NA	NA	NA
21 deg:NO3-04 deg:N2	NA	NA	NA	NA
25 deg:NO3-04 deg:N2	NA	NA	NA	NA
27 deg:NO3-04 deg:N2	NA	NA	NA	NA
30 deg:NO3-04 deg:N2	NA	NA	NA	NA
35 deg:NO3-04 deg:N2	NA	NA	NA	NA
40 deg:NO3-04 deg:N2	NA	NA	NA	NA
17 deg:N2-15 deg:N2	0.197626	-1.21733	1.61258	1
21 deg:N2-15 deg:N2	0.226395	-1.18856	1.64135	1
25 deg:N2-15 deg:N2	0.280879	-1.13408	1.69584	1
27 deg:N2-15 deg:N2	0.140967	-1.27399	1.55592	1
30 deg:N2-15 deg:N2	0.0216383	-1.39332	1.43659	1
35 deg:N2-15 deg:N2	-0.0370228	-1.45198	1.37793	1
40 deg:N2-15 deg:N2	-0.049914	-1.46487	1.36504	1
04 deg:NH3-15 deg:N2	0.394396	-1.02056	1.80935	0.999997
15 deg:NH3-15 deg:N2	1.68462	0.517821	2.85143	0.000153944
17 deg:NH3-15 deg:N2	3.42886	2.01391	4.84382	4.14614e-11
21 deg:NH3-15 deg:N2	3.55707	2.14212	4.97203	1.14687e-11
25 deg:NH3-15 deg:N2	3.12168	1.70673	4.53664	1.18553e-09
27 deg:NH3-15 deg:N2	4.17436	2.7594	5.58931	1.5784e-12
30 deg:NH3-15 deg:N2	5.10612	3.69116	6.52107	1.45961e-12
35 deg:NH3-15 deg:N2	3.9349	2.51994	5.34985	1.79556e-12
40 deg:NH3-15 deg:N2	-0.101915	-1.51687	1.31304	1
04 deg:NO3-15 deg:N2	0.567488	-0.847468	1.98244	0.998184
15 deg:NO3-15 deg:N2	1.67655	0.509752	2.84336	0.000170241
17 deg:NO3-15 deg:N2	3.02071	1.60575	4.43566	3.63715e-09
21 deg:NO3-15 deg:N2	3.86159	2.44664	5.27655	2.00273e-12
25 deg:NO3-15 deg:N2	4.71093	3.29597	6.12589	1.47715e-12
27 deg:NO3-15 deg:N2	5.70838	4.29342	7.12333	1.45739e-12
30 deg:NO3-15 deg:N2	5.14122	3.72626	6.55618	1.45917e-12
35 deg:NO3-15 deg:N2	5.25458	3.83962	6.66954	1.45806e-12
40 deg:NO3-15 deg:N2	-0.101915	-1.51687	1.31304	1
21 deg:N2-17 deg:N2	0.0287695	-1.76102	1.81856	1
25 deg:N2-17 deg:N2	0.0832527	-1.70654	1.87305	1
27 deg:N2-17 deg:N2	-0.0566586	-1.84645	1.73314	1
30 deg:N2-17 deg:N2	-0.175988	-1.96578	1.61381	1
35 deg:N2-17 deg:N2	-0.234649	-2.02444	1.55515	1
40 deg:N2-17 deg:N2	-0.24754	-2.03733	1.54225	1
04 deg:NH3-17 deg:N2	0.19677	-1.59302	1.98656	1
15 deg:NH3-17 deg:N2	1.487	-0.113842	3.08784	0.103959
17 deg:NH3-17 deg:N2	3.23124	1.44144	5.02103	6.4006e-07
21 deg:NH3-17 deg:N2	3.35945	1.56965	5.14924	2.09163e-07
25 deg:NH3-17 deg:N2	2.92406	1.13426	4.71385	9.02885e-06
27 deg:NH3-17 deg:N2	3.97673	2.18694	5.76653	9.27042e-10
30 deg:NH3-17 deg:N2	4.90849	3.1187	6.69829	1.939e-12
35 deg:NH3-17 deg:N2	3.73727	1.94748	5.52707	7.58708e-09
40 deg:NH3-17 deg:N2	-0.299541	-2.08933	1.49025	1
04 deg:NO3-17 deg:N2	0.369862	-1.41993	2.15966	1
15 deg:NO3-17 deg:N2	1.47893	-0.121912	3.07977	0.109166
17 deg:NO3-17 deg:N2	2.82308	1.03329	4.61287	2.12335e-05
21 deg:NO3-17 deg:N2	3.66397	1.87417	5.45376	1.44539e-08
25 deg:NO3-17 deg:N2	4.5133	2.72351	6.3031	1.03669e-11
27 deg:NO3-17 deg:N2	5.51075	3.72096	7.30054	1.51801e-12
30 deg:NO3-17 deg:N2	4.94359	3.1538	6.73339	1.85552e-12
35 deg:NO3-17 deg:N2	5.05695	3.26716	6.84675	1.69409e-12
40 deg:NO3-17 deg:N2	-0.299541	-2.08933	1.49025	1
25 deg:N2-21 deg:N2	0.0544833	-1.73531	1.84428	1
27 deg:N2-21 deg:N2	-0.0854281	-1.87522	1.70437	1
30 deg:N2-21 deg:N2	-0.204757	-1.99455	1.58504	1
35 deg:N2-21 deg:N2	-0.263418	-2.05321	1.52638	1
40 deg:N2-21 deg:N2	-0.276309	-2.0661	1.51348	1
04 deg:NH3-21 deg:N2	0.168001	-1.62179	1.95779	1
15 deg:NH3-21 deg:N2	1.45823	-0.142612	3.05907	0.123505
17 deg:NH3-21 deg:N2	3.20247	1.41267	4.99226	8.21933e-07
21 deg:NH3-21 deg:N2	3.33068	1.54088	5.12047	2.68963e-07
25 deg:NH3-21 deg:N2	2.89529	1.1055	4.68508	1.15303e-05
27 deg:NH3-21 deg:N2	3.94796	2.15817	5.73776	1.19274e-09
30 deg:NH3-21 deg:N2	4.87972	3.08993	6.66952	2.01827e-12
35 deg:NH3-21 deg:N2	3.7085	1.91871	5.4983	9.7707e-09
40 deg:NH3-21 deg:N2	-0.32831	-2.1181	1.46148	1
04 deg:NO3-21 deg:N2	0.341093	-1.4487	2.13089	1
15 deg:NO3-21 deg:N2	1.45016	-0.150681	3.051	0.129492
17 deg:NO3-21 deg:N2	2.79431	1.00452	4.5841	2.70443e-05
21 deg:NO3-21 deg:N2	3.6352	1.8454	5.42499	1.86135e-08
25 deg:NO3-21 deg:N2	4.48453	2.69474	6.27433	1.27994e-11
27 deg:NO3-21 deg:N2	5.48198	3.69219	7.27177	1.52578e-12
30 deg:NO3-21 deg:N2	4.91482	3.12503	6.70462	1.92191e-12
35 deg:NO3-21 deg:N2	5.02818	3.23839	6.81798	1.73073e-12
40 deg:NO3-21 deg:N2	-0.32831	-2.1181	1.46148	1
27 deg:N2-25 deg:N2	-0.139911	-1.92971	1.64988	1
30 deg:N2-25 deg:N2	-0.25924	-2.04903	1.53055	1
35 deg:N2-25 deg:N2	-0.317902	-2.1077	1.47189	1
40 deg:N2-25 deg:N2	-0.330793	-2.12059	1.459	1
04 deg:NH3-25 deg:N2	0.113517	-1.67628	1.90331	1
15 deg:NH3-25 deg:N2	1.40375	-0.197095	3.00459	0.168529
17 deg:NH3-25 deg:N2	3.14798	1.35819	4.93778	1.31848e-06
21 deg:NH3-25 deg:N2	3.2762	1.4864	5.06599	4.327e-07
25 deg:NH3-25 deg:N2	2.84081	1.05101	4.6306	1.8286e-05
27 deg:NH3-25 deg:N2	3.89348	2.10368	5.68327	1.92339e-09
30 deg:NH3-25 deg:N2	4.82524	3.03545	6.61503	2.26319e-12
35 deg:NH3-25 deg:N2	3.65402	1.86423	5.44381	1.57748e-08
40 deg:NH3-25 deg:N2	-0.382794	-2.17259	1.407	1
04 deg:NO3-25 deg:N2	0.286609	-1.50318	2.0764	1
15 deg:NO3-25 deg:N2	1.39568	-0.205165	2.99652	0.176152
17 deg:NO3-25 deg:N2	2.73983	0.950033	4.52962	4.26585e-05
21 deg:NO3-25 deg:N2	3.58071	1.79092	5.37051	3.00463e-08
25 deg:NO3-25 deg:N2	4.43005	2.64026	6.21984	1.94732e-11
27 deg:NO3-25 deg:N2	5.4275	3.6377	7.21729	1.53488e-12
30 deg:NO3-25 deg:N2	4.86034	3.07055	6.65013	2.09444e-12
35 deg:NO3-25 deg:N2	4.9737	3.18391	6.76349	1.79823e-12
40 deg:NO3-25 deg:N2	-0.382794	-2.17259	1.407	1
30 deg:N2-27 deg:N2	-0.119329	-1.90912	1.67046	1
35 deg:N2-27 deg:N2	-0.17799	-1.96778	1.6118	1
40 deg:N2-27 deg:N2	-0.190881	-1.98068	1.59891	1
04 deg:NH3-27 deg:N2	0.253429	-1.53637	2.04322	1
15 deg:NH3-27 deg:N2	1.54366	-0.0571835	3.1445	0.0729153
17 deg:NH3-27 deg:N2	3.2879	1.4981	5.07769	3.90733e-07
21 deg:NH3-27 deg:N2	3.41611	1.62631	5.2059	1.27384e-07
25 deg:NH3-27 deg:N2	2.98072	1.19092	4.77051	5.56702e-06
27 deg:NH3-27 deg:N2	4.03339	2.2436	5.82318	5.64765e-10
30 deg:NH3-27 deg:N2	4.96515	3.17536	6.75494	1.81821e-12
35 deg:NH3-27 deg:N2	3.79393	2.00414	5.58372	4.61079e-09
40 deg:NH3-27 deg:N2	-0.242882	-2.03268	1.54691	1
04 deg:NO3-27 deg:N2	0.426521	-1.36327	2.21631	1
15 deg:NO3-27 deg:N2	1.53559	-0.0652532	3.13643	0.0767856
17 deg:NO3-27 deg:N2	2.87974	1.08994	4.66953	1.3156e-05
21 deg:NO3-27 deg:N2	3.72062	1.93083	5.51042	8.78293e-09
25 deg:NO3-27 deg:N2	4.56996	2.78017	6.35976	7.00495e-12
27 deg:NO3-27 deg:N2	5.56741	3.77762	7.3572	1.50779e-12
30 deg:NO3-27 deg:N2	5.00025	3.21046	6.79005	1.77602e-12
35 deg:NO3-27 deg:N2	5.11361	3.32382	6.90341	1.64546e-12
40 deg:NO3-27 deg:N2	-0.242882	-2.03268	1.54691	1
35 deg:N2-30 deg:N2	-0.0586611	-1.84845	1.73113	1
40 deg:N2-30 deg:N2	-0.0715523	-1.86135	1.71824	1
04 deg:NH3-30 deg:N2	0.372758	-1.41704	2.16255	1
15 deg:NH3-30 deg:N2	1.66299	0.0621457	3.26383	0.0325215
17 deg:NH3-30 deg:N2	3.40722	1.61743	5.19702	1.37689e-07
21 deg:NH3-30 deg:N2	3.53544	1.74564	5.32523	4.47225e-08
25 deg:NH3-30 deg:N2	3.10005	1.31025	4.88984	1.99575e-06
27 deg:NH3-30 deg:N2	4.15272	2.36293	5.94251	1.99922e-10
30 deg:NH3-30 deg:N2	5.08448	3.29469	6.87427	1.67522e-12
35 deg:NH3-30 deg:N2	3.91326	2.12347	5.70305	1.61693e-09
40 deg:NH3-30 deg:N2	-0.123553	-1.91335	1.66624	1
04 deg:NO3-30 deg:N2	0.54585	-1.24394	2.33564	0.999982
15 deg:NO3-30 deg:N2	1.65492	0.0540759	3.25576	0.0344281
17 deg:NO3-30 deg:N2	2.99907	1.20927	4.78886	4.75754e-06
21 deg:NO3-30 deg:N2	3.83995	2.05016	5.62975	3.07722e-09
25 deg:NO3-30 deg:N2	4.68929	2.8995	6.47908	3.59612e-12
27 deg:NO3-30 deg:N2	5.68674	3.89694	7.47653	1.4958e-12
30 deg:NO3-30 deg:N2	5.11958	3.32979	6.90937	1.64524e-12
35 deg:NO3-30 deg:N2	5.23294	3.44315	7.02273	1.58928e-12
40 deg:NO3-30 deg:N2	-0.123553	-1.91335	1.66624	1
40 deg:N2-35 deg:N2	-0.0128912	-1.80269	1.7769	1
04 deg:NH3-35 deg:N2	0.431419	-1.35837	2.22121	1
15 deg:NH3-35 deg:N2	1.72165	0.120807	3.32249	0.0212925
17 deg:NH3-35 deg:N2	3.46589	1.67609	5.25568	8.23415e-08
21 deg:NH3-35 deg:N2	3.5941	1.8043	5.38389	2.67126e-08
25 deg:NH3-35 deg:N2	3.15871	1.36891	4.9485	1.20152e-06
27 deg:NH3-35 deg:N2	4.21138	2.42159	6.00117	1.2048e-10
30 deg:NH3-35 deg:N2	5.14314	3.35335	6.93293	1.62792e-12
35 deg:NH3-35 deg:N2	3.97192	2.18213	5.76172	9.66919e-10
40 deg:NH3-35 deg:N2	-0.064892	-1.85469	1.7249	1
04 deg:NO3-35 deg:N2	0.604511	-1.18528	2.3943	0.999885
15 deg:NO3-35 deg:N2	1.71358	0.112737	3.31442	0.0225915
17 deg:NO3-35 deg:N2	3.05773	1.26793	4.84752	2.87446e-06
21 deg:NO3-35 deg:N2	3.89862	2.10882	5.68841	1.83862e-09
25 deg:NO3-35 deg:N2	4.74795	2.95816	6.53775	2.82652e-12
27 deg:NO3-35 deg:N2	5.7454	3.95561	7.53519	1.48737e-12
30 deg:NO3-35 deg:N2	5.17824	3.38845	6.96804	1.61304e-12
35 deg:NO3-35 deg:N2	5.2916	3.50181	7.0814	1.57863e-12
40 deg:NO3-35 deg:N2	-0.064892	-1.85469	1.7249	1
04 deg:NH3-40 deg:N2	0.44431	-1.34548	2.2341	1
15 deg:NH3-40 deg:N2	1.73454	0.133698	3.33538	0.0193588
17 deg:NH3-40 deg:N2	3.47878	1.68898	5.26857	7.35377e-08
21 deg:NH3-40 deg:N2	3.60699	1.81719	5.39678	2.38513e-08
25 deg:NH3-40 deg:N2	3.1716	1.3818	4.96139	1.07448e-06
27 deg:NH3-40 deg:N2	4.22427	2.43448	6.01407	1.07851e-10
30 deg:NH3-40 deg:N2	5.15603	3.36624	6.94583	1.6217e-12
35 deg:NH3-40 deg:N2	3.98481	2.19502	5.77461	8.63721e-10
40 deg:NH3-40 deg:N2	-0.0520008	-1.84179	1.73779	1
04 deg:NO3-40 deg:N2	0.617402	-1.17239	2.4072	0.999835
15 deg:NO3-40 deg:N2	1.72647	0.125628	3.32731	0.0205494
17 deg:NO3-40 deg:N2	3.07062	1.28083	4.86041	2.5724e-06
21 deg:NO3-40 deg:N2	3.91151	2.12171	5.7013	1.64199e-09
25 deg:NO3-40 deg:N2	4.76084	2.97105	6.55064	2.70195e-12
27 deg:NO3-40 deg:N2	5.75829	3.9685	7.54808	1.48626e-12
30 deg:NO3-40 deg:N2	5.19113	3.40134	6.98093	1.60594e-12
35 deg:NO3-40 deg:N2	5.30449	3.5147	7.09429	1.57441e-12
40 deg:NO3-40 deg:N2	-0.0520008	-1.84179	1.73779	1
15 deg:NH3-04 deg:NH3	1.29023	-0.310612	2.89107	0.299898
17 deg:NH3-04 deg:NH3	3.03447	1.24467	4.82426	3.51114e-06
21 deg:NH3-04 deg:NH3	3.16268	1.37288	4.95247	1.16087e-06
25 deg:NH3-04 deg:NH3	2.72729	0.937495	4.51708	4.7354e-05
27 deg:NH3-04 deg:NH3	3.77996	1.99017	5.56976	5.21313e-09
30 deg:NH3-04 deg:NH3	4.71172	2.92193	6.50152	3.25795e-12
35 deg:NH3-04 deg:NH3	3.5405	1.75071	5.3303	4.27763e-08
40 deg:NH3-04 deg:NH3	-0.496311	-2.2861	1.29348	0.999997
04 deg:NO3-04 deg:NH3	0.173092	-1.6167	1.96289	1
15 deg:NO3-04 deg:NH3	1.28216	-0.318682	2.883	0.311205
17 deg:NO3-04 deg:NH3	2.62631	0.836516	4.4161	0.000109049
21 deg:NO3-04 deg:NH3	3.4672	1.6774	5.25699	8.14007e-08
25 deg:NO3-04 deg:NH3	4.31653	2.52674	6.10633	4.9256e-11
27 deg:NO3-04 deg:NH3	5.31398	3.52419	7.10377	1.5673e-12
30 deg:NO3-04 deg:NH3	4.74682	2.95703	6.53662	2.83917e-12
35 deg:NO3-04 deg:NH3	4.86018	3.07039	6.64998	2.09555e-12
40 deg:NO3-04 deg:NH3	-0.496311	-2.2861	1.29348	0.999997
17 deg:NH3-15 deg:NH3	1.74424	0.143399	3.34508	0.0180116
21 deg:NH3-15 deg:NH3	1.87245	0.27161	3.47329	0.0066951
25 deg:NH3-15 deg:NH3	1.43706	-0.16378	3.0379	0.139702
27 deg:NH3-15 deg:NH3	2.48973	0.888893	4.09057	2.95849e-05
30 deg:NH3-15 deg:NH3	3.42149	1.82065	5.02233	3.49855e-09
35 deg:NH3-15 deg:NH3	2.25027	0.649434	3.85111	0.00026728
40 deg:NH3-15 deg:NH3	-1.78654	-3.38738	-0.185699	0.013089
04 deg:NO3-15 deg:NH3	-1.11714	-2.71798	0.483704	0.583585
15 deg:NO3-15 deg:NH3	-0.0080697	-1.39444	1.3783	1
17 deg:NO3-15 deg:NH3	1.33608	-0.264759	2.93692	0.240539
21 deg:NO3-15 deg:NH3	2.17697	0.576128	3.77781	0.000513589
25 deg:NO3-15 deg:NH3	3.02631	1.42546	4.62715	1.69457e-07
27 deg:NO3-15 deg:NH3	4.02375	2.42291	5.62459	1.15276e-11
30 deg:NO3-15 deg:NH3	3.45659	1.85575	5.05743	2.47853e-09
35 deg:NO3-15 deg:NH3	3.56995	1.96911	5.1708	8.15825e-10
40 deg:NO3-15 deg:NH3	-1.78654	-3.38738	-0.185699	0.013089
21 deg:NH3-17 deg:NH3	0.128211	-1.66158	1.918	1
25 deg:NH3-17 deg:NH3	-0.307179	-2.09697	1.48262	1
27 deg:NH3-17 deg:NH3	0.745494	-1.0443	2.53529	0.996863
30 deg:NH3-17 deg:NH3	1.67725	-0.112539	3.46705	0.0958944
35 deg:NH3-17 deg:NH3	0.506035	-1.28376	2.29583	0.999996
40 deg:NH3-17 deg:NH3	-3.53078	-5.32057	-1.74098	4.65897e-08
04 deg:NO3-17 deg:NH3	-2.86138	-4.65117	-1.07158	1.5369e-05
15 deg:NO3-17 deg:NH3	-1.75231	-3.35315	-0.151468	0.0169573
17 deg:NO3-17 deg:NH3	-0.408157	-2.19795	1.38164	1
21 deg:NO3-17 deg:NH3	0.432729	-1.35706	2.22252	1
25 deg:NO3-17 deg:NH3	1.28207	-0.507728	3.07186	0.531233
27 deg:NO3-17 deg:NH3	2.27951	0.489719	4.06931	0.00169989
30 deg:NO3-17 deg:NH3	1.71236	-0.0774382	3.50215	0.078773
35 deg:NO3-17 deg:NH3	1.82572	0.0359218	3.61551	0.0401309
40 deg:NO3-17 deg:NH3	-3.53078	-5.32057	-1.74098	4.65897e-08
25 deg:NH3-21 deg:NH3	-0.43539	-2.22518	1.3544	1
27 deg:NH3-21 deg:NH3	0.617283	-1.17251	2.40708	0.999835
30 deg:NH3-21 deg:NH3	1.54904	-0.24075	3.33884	0.186124
35 deg:NH3-21 deg:NH3	0.377824	-1.41197	2.16762	1
40 deg:NH3-21 deg:NH3	-3.65899	-5.44878	-1.8692	1.51004e-08
04 deg:NO3-21 deg:NH3	-2.98959	-4.77938	-1.19979	5.16006e-06
15 deg:NO3-21 deg:NH3	-1.88052	-3.48136	-0.279679	0.00627763
17 deg:NO3-21 deg:NH3	-0.536368	-2.32616	1.25343	0.999987
21 deg:NO3-21 deg:NH3	0.304518	-1.48528	2.09431	1
25 deg:NO3-21 deg:NH3	1.15386	-0.635939	2.94365	0.729434
27 deg:NO3-21 deg:NH3	2.1513	0.361508	3.9411	0.00441368
30 deg:NO3-21 deg:NH3	1.58414	-0.205649	3.37394	0.156642
35 deg:NO3-21 deg:NH3	1.6975	-0.0922892	3.4873	0.085672
40 deg:NO3-21 deg:NH3	-3.65899	-5.44878	-1.8692	1.51004e-08
27 deg:NH3-25 deg:NH3	1.05267	-0.737121	2.84247	0.857613
30 deg:NH3-25 deg:NH3	1.98443	0.19464	3.77423	0.014298
35 deg:NH3-25 deg:NH3	0.813214	-0.97658	2.60301	0.98995
40 deg:NH3-25 deg:NH3	-3.2236	-5.01339	-1.43381	6.84025e-07
04 deg:NO3-25 deg:NH3	-2.5542	-4.34399	-0.764403	0.000196227
15 deg:NO3-25 deg:NH3	-1.44513	-3.04597	0.15571	0.133339
17 deg:NO3-25 deg:NH3	-0.100979	-1.89077	1.68881	1
21 deg:NO3-25 deg:NH3	0.739908	-1.04989	2.5297	0.997181
25 deg:NO3-25 deg:NH3	1.58924	-0.200549	3.37904	0.152676
27 deg:NO3-25 deg:NH3	2.58669	0.796898	4.37649	0.000150724
30 deg:NO3-25 deg:NH3	2.01953	0.22974	3.80933	0.0112447
35 deg:NO3-25 deg:NH3	2.13289	0.3431	3.92269	0.00504456
40 deg:NO3-25 deg:NH3	-3.2236	-5.01339	-1.43381	6.84025e-07
30 deg:NH3-27 deg:NH3	0.931761	-0.858033	2.72155	0.952534
35 deg:NH3-27 deg:NH3	-0.239459	-2.02925	1.55033	1
40 deg:NH3-27 deg:NH3	-4.27627	-6.06607	-2.48648	6.92085e-11
04 deg:NO3-27 deg:NH3	-3.60687	-5.39666	-1.81708	2.38762e-08
15 deg:NO3-27 deg:NH3	-2.4978	-4.09864	-0.896963	2.74287e-05
17 deg:NO3-27 deg:NH3	-1.15365	-2.94345	0.636142	0.729727
21 deg:NO3-27 deg:NH3	-0.312765	-2.10256	1.47703	1
25 deg:NO3-27 deg:NH3	0.536572	-1.25322	2.32637	0.999987
27 deg:NO3-27 deg:NH3	1.53402	-0.255775	3.32381	0.199937
30 deg:NO3-27 deg:NH3	0.966861	-0.822933	2.75666	0.931787
35 deg:NO3-27 deg:NH3	1.08022	-0.709572	2.87002	0.826685
40 deg:NO3-27 deg:NH3	-4.27627	-6.06607	-2.48648	6.92085e-11
35 deg:NH3-30 deg:NH3	-1.17122	-2.96101	0.618574	0.704008
40 deg:NH3-30 deg:NH3	-5.20803	-6.99783	-3.41824	1.60127e-12
04 deg:NO3-30 deg:NH3	-4.53863	-6.32842	-2.74884	8.65519e-12
15 deg:NO3-30 deg:NH3	-3.42956	-5.0304	-1.82872	3.23195e-09
17 deg:NO3-30 deg:NH3	-2.08541	-3.87521	-0.295618	0.00708959
21 deg:NO3-30 deg:NH3	-1.24453	-3.03432	0.545268	0.590663
25 deg:NO3-30 deg:NH3	-0.395189	-2.18498	1.39461	1
27 deg:NO3-30 deg:NH3	0.602258	-1.18754	2.39205	0.999892
30 deg:NO3-30 deg:NH3	0.0351008	-1.75469	1.82489	1
35 deg:NO3-30 deg:NH3	0.148461	-1.64133	1.93825	1
40 deg:NO3-30 deg:NH3	-5.20803	-6.99783	-3.41824	1.60127e-12
40 deg:NH3-35 deg:NH3	-4.03681	-5.82661	-2.24702	5.48152e-10
04 deg:NO3-35 deg:NH3	-3.36741	-5.1572	-1.57762	1.95093e-07
15 deg:NO3-35 deg:NH3	-2.25834	-3.85918	-0.657504	0.000248572
17 deg:NO3-35 deg:NH3	-0.914193	-2.70399	0.875601	0.961007
21 deg:NO3-35 deg:NH3	-0.0733061	-1.8631	1.71649	1
25 deg:NO3-35 deg:NH3	0.776031	-1.01376	2.56582	0.994543
27 deg:NO3-35 deg:NH3	1.77348	-0.0163157	3.56327	0.0551499
30 deg:NO3-35 deg:NH3	1.20632	-0.583473	2.99611	0.650636
35 deg:NO3-35 deg:NH3	1.31968	-0.470113	3.10947	0.472541
40 deg:NO3-35 deg:NH3	-4.03681	-5.82661	-2.24702	5.48152e-10
04 deg:NO3-40 deg:NH3	0.669403	-1.12039	2.4592	0.999376
15 deg:NO3-40 deg:NH3	1.77847	0.177629	3.37931	0.013919
17 deg:NO3-40 deg:NH3	3.12262	1.33283	4.91241	1.64209e-06
21 deg:NO3-40 deg:NH3	3.96351	2.17371	5.7533	1.04087e-09
25 deg:NO3-40 deg:NH3	4.81284	3.02305	6.60264	2.3247e-12
27 deg:NO3-40 deg:NH3	5.81029	4.0205	7.60009	1.48404e-12
30 deg:NO3-40 deg:NH3	5.24313	3.45334	7.03293	1.58817e-12
35 deg:NO3-40 deg:NH3	5.35649	3.5667	7.14629	1.55087e-12
40 deg:NO3-40 deg:NH3	-4.996e-15	-1.78979	1.78979	1
15 deg:NO3-04 deg:NO3	1.10907	-0.491774	2.70991	0.597864
17 deg:NO3-04 deg:NO3	2.45322	0.663424	4.24301	0.000440848
21 deg:NO3-04 deg:NO3	3.2941	1.50431	5.0839	3.70136e-07
25 deg:NO3-04 deg:NO3	4.14344	2.35365	5.93324	2.16665e-10
27 deg:NO3-04 deg:NO3	5.14089	3.35109	6.93068	1.62392e-12
30 deg:NO3-04 deg:NO3	4.57373	2.78394	6.36352	6.83686e-12
35 deg:NO3-04 deg:NO3	4.68709	2.8973	6.47688	3.63098e-12
40 deg:NO3-04 deg:NO3	-0.669403	-2.4592	1.12039	0.999376
17 deg:NO3-15 deg:NO3	1.34415	-0.256689	2.94499	0.230974
21 deg:NO3-15 deg:NO3	2.18504	0.584198	3.78588	0.000478227
25 deg:NO3-15 deg:NO3	3.03437	1.43353	4.63522	1.5659e-07
27 deg:NO3-15 deg:NO3	4.03182	2.43098	5.63266	1.07968e-11
30 deg:NO3-15 deg:NO3	3.46466	1.86382	5.0655	2.2898e-09
35 deg:NO3-15 deg:NO3	3.57802	1.97718	5.17886	7.53895e-10
40 deg:NO3-15 deg:NO3	-1.77847	-3.37931	-0.177629	0.013919
21 deg:NO3-17 deg:NO3	0.840887	-0.948907	2.63068	0.984811
25 deg:NO3-17 deg:NO3	1.69022	-0.0995702	3.48002	0.0892366
27 deg:NO3-17 deg:NO3	2.68767	0.897877	4.47746	6.57861e-05
30 deg:NO3-17 deg:NO3	2.12051	0.330719	3.91031	0.00551601
35 deg:NO3-17 deg:NO3	2.23387	0.444079	4.02367	0.00239824
40 deg:NO3-17 deg:NO3	-3.12262	-4.91241	-1.33283	1.64209e-06
25 deg:NO3-21 deg:NO3	0.849337	-0.940457	2.63913	0.982883
27 deg:NO3-21 deg:NO3	1.84678	0.0569903	3.63658	0.0351873
30 deg:NO3-21 deg:NO3	1.27963	-0.510167	3.06942	0.535083
35 deg:NO3-21 deg:NO3	1.39299	-0.396807	3.18278	0.364936
40 deg:NO3-21 deg:NO3	-3.96351	-5.7533	-2.17371	1.04087e-09
27 deg:NO3-25 deg:NO3	0.997447	-0.792347	2.78724	0.909257
30 deg:NO3-25 deg:NO3	0.43029	-1.3595	2.22008	1
35 deg:NO3-25 deg:NO3	0.54365	-1.24614	2.33344	0.999983
40 deg:NO3-25 deg:NO3	-4.81284	-6.60264	-3.02305	2.3247e-12
30 deg:NO3-27 deg:NO3	-0.567158	-2.35695	1.22264	0.999963
35 deg:NO3-27 deg:NO3	-0.453798	-2.24359	1.336	1
40 deg:NO3-27 deg:NO3	-5.81029	-7.60009	-4.0205	1.48404e-12
35 deg:NO3-30 deg:NO3	0.11336	-1.67643	1.90315	1
40 deg:NO3-30 deg:NO3	-5.24313	-7.03293	-3.45334	1.58817e-12
40 deg:NO3-35 deg:NO3	-5.35649	-7.14629	-3.5667	1.55087e-12
