## supplemental material 4_genome information_ANI for "*Thalassolituus haligoni* BB40^T^, a model species for non-cyanobacterial diazotrophs within Oceanospirillales isolated from a Fjord-like Inlet in Kjipuktuk"

### Sheet: BB40T genome verification
Characteristic	BB40ᵀ value	Method/source
Whole-genome accession	CP139482.1	NCBI
Assembly accession	GCA/GCF_041222825.1	NCBI
BioProject	PRJNA1046103	NCBI
BioSample	SAMN38473011	NCBI
Sequencing platforms	MinION and MiSeq	Rose et al., 2024
Library preparation	Illimnia Nextera XT kit, dual-indexed. MiSeq was run using 600 cycles v3 chemistry (300 - 300 bp paried end). MinION library prep included Nanopore SQK-MAP006 and was run on a R7 flow cell. A second MionION sequencing run included the SQK-RAD003 protocol for long-reads.	Rose et al., 2024
Assembly software and version	Canu assembler	Rose et al., 2024
Polishing software and version	Nanopolish	Rose et al., 2024
Assembly level	Complete genome	NCBI
Genome size	4,376,545 bp	Assembly
Number of chromosomes	1	Assembly
Number of contigs	1	Assembly
N50	4376545	CheckM2 v 1.0.2
L50	1	CheckM2 v 1.0.2
G+C content	53.42 mol%	Assembly
Completeness	99.77% (neural network model)	CheckM2 v 1.0.2
Contamination	1.07	CheckM2 v 1.0.2
Average gene length	327.769	CheckM2 v 1.0.2
CDS	4019	RAST
rRNA genes	9	RefSeq annotation
tRNA genes	52	RefSeq annotation
16S rRNA gene copies	3	Genome annotation
Independent 16S accession	PZ735692	NCBI

### Sheet: Anvi'o marker gene set
Full list of bacterial single-copy genes can be found at the Anvi'o github: https://github.com/merenlab/anvio/blob/master/anvio/data/hmm/Bacteria_71/genes.txt?utm_source=chatgpt.com
gene	accession	hmmsource
Adenylsucc_synt	PF00709.21	pfam.xfam.org
ADK	PF00406.22	pfam.xfam.org
AICARFT_IMPCHas	PF01808.18	pfam.xfam.org
ATP-synt	PF00231.19	pfam.xfam.org
ATP-synt_A	PF00119.20	pfam.xfam.org
Chorismate_synt	PF01264.21	pfam.xfam.org
EF_TS	PF00889.19	pfam.xfam.org
eIF-1a	PF01176.19	pfam.xfam.org
Exonuc_VII_L	PF02601.15	pfam.xfam.org
GrpE	PF01025.19	pfam.xfam.org
Ham1p_like	PF01725.16	pfam.xfam.org
IPPT	PF01715.17	pfam.xfam.org
OSCP	PF00213.18	pfam.xfam.org
Pept_tRNA_hydro	PF01195.19	pfam.xfam.org
PGK	PF00162.19	pfam.xfam.org
RBFA	PF02033.18	pfam.xfam.org
RecO_C	PF02565.15	pfam.xfam.org
Ribonuclease_P	PF00825.18	pfam.xfam.org
Ribosomal_L1	PF00687.21	pfam.xfam.org
Ribosomal_L2	PF00181.23	pfam.xfam.org
Ribosomal_L13	PF00572.18	pfam.xfam.org
Ribosomal_L14	PF00238.19	pfam.xfam.org
Ribosomal_L16	PF00252.18	pfam.xfam.org
Ribosomal_L17	PF01196.19	pfam.xfam.org
Ribosomal_L18p	PF00861.22	pfam.xfam.org
Ribosomal_L19	PF01245.20	pfam.xfam.org
Ribosomal_L20	PF00453.18	pfam.xfam.org
Ribosomal_L21p	PF00829.21	pfam.xfam.org
Ribosomal_L22	PF00237.19	pfam.xfam.org
Ribosomal_L23	PF00276.20	pfam.xfam.org
ribosomal_L24	PF17136.4	pfam.xfam.org
Ribosomal_L27	PF01016.19	pfam.xfam.org
Ribosomal_L27A	PF00828.19	pfam.xfam.org
Ribosomal_L28	PF00830.19	pfam.xfam.org
Ribosomal_L29	PF00831.23	pfam.xfam.org
Ribosomal_L3	PF00297.22	pfam.xfam.org
Ribosomal_L32p	PF01783.23	pfam.xfam.org
Ribosomal_L35p	PF01632.19	pfam.xfam.org
Ribosomal_L4	PF00573.22	pfam.xfam.org
Ribosomal_L5	PF00281.19	pfam.xfam.org
Ribosomal_L6	PF00347.23	pfam.xfam.org
Ribosomal_L9_C	PF03948.14	pfam.xfam.org
Ribosomal_S10	PF00338.22	pfam.xfam.org
Ribosomal_S11	PF00411.19	pfam.xfam.org
Ribosomal_S13	PF00416.22	pfam.xfam.org
Ribosomal_S15	PF00312.22	pfam.xfam.org
Ribosomal_S16	PF00886.19	pfam.xfam.org
Ribosomal_S17	PF00366.20	pfam.xfam.org
Ribosomal_S19	PF00203.21	pfam.xfam.org
Ribosomal_S2	PF00318.20	pfam.xfam.org
Ribosomal_S3_C	PF00189.20	pfam.xfam.org
Ribosomal_S6	PF01250.17	pfam.xfam.org
Ribosomal_S7	PF00177.21	pfam.xfam.org
Ribosomal_S8	PF00410.19	pfam.xfam.org
Ribosomal_S9	PF00380.19	pfam.xfam.org
Ribosomal_S20p	PF01649.18	pfam.xfam.org
Ribosom_S12_S23	PF00164.25	pfam.xfam.org
RNA_pol_L	PF01193.24	pfam.xfam.org
RNA_pol_Rpb6	PF01192.22	pfam.xfam.org
RRF	PF01765.19	pfam.xfam.org
RsfS	PF02410.15	pfam.xfam.org
RuvX	PF03652.15	pfam.xfam.org
SecE	PF00584.20	pfam.xfam.org
SecG	PF03840.14	pfam.xfam.org
SecY	PF00344.20	pfam.xfam.org
SmpB	PF01668.18	pfam.xfam.org
tRNA-synt_1d	PF00750.19	pfam.xfam.org
tRNA_m1G_MT	PF01746.21	pfam.xfam.org
TsaE	PF02367.17	pfam.xfam.org
UPF0054	PF02130.17	pfam.xfam.org
YajC	PF02699.15	pfam.xfam.org

### Sheet: ANI output
key	Alcanivorax borkumensis ABS183	Arc gamma 03	Citrobacter braakii ATCC 51113	Citrobacter sp. BR102	Enterobacteriaceae bacterium H19S6	HBD gamma 04	HBD gamma 08	HBD gamma 11	Klebsiella huaxiensis WCHKl090001	Lelliottia sp PFL01	Marinobacter litorale	Methylobacter denitrificans FJG1	Oceanobacter antarcticus	Oceanobacter kriegii	Parathalassolituus penaei	Phytobacter ursingii ATCC27989	Teredinibacter turnerae T7902	Thalassolituus haligoni sp. nov., BB40T	Thalassolituus oleivorans	Thalassolituus sp HI0120
Alcanivorax borkumensis ABS183	1	0.704268	0.703409	0.702884	0.700901	0.709475	0.706679	0.70465	0.705859	0.704202	0.710352	0.696168	0.7067	0.707377	0.710564	0.703219	0.702466	0.708619	0.69753	0.704474
Arc gamma 03	0.69941	1	0.69668	0.697808	0.69742	0.73479	0.742557	0.741814	0.694995	0.697525	0.710725	0.689523	0.975149	0.750233	0.745178	0.695643	0.70067	0.991267	0.720792	0.725633
Citrobacter braakii ATCC 51113	0.6993	0.694914	1	0.920637	0.796094	0.703959	0.701693	0.70087	0.792365	0.795982	0.701961	0.697567	0.700825	0.706094	0.705371	0.785136	0.699076	0.699898	0.699473	0.708634
Citrobacter sp. BR102	0.698333	0.694303	0.920369	1	0.792575	0.702309	0.701376	0.697649	0.789967	0.794128	0.703341	0.698338	0.699772	0.7045	0.707712	0.784289	0.698353	0.700792	0.697276	0.700932
Enterobacteriaceae bacterium H19S6	0.702705	0.697629	0.795384	0.794295	1	0.708947	0.704055	0.700949	0.793938	0.82805	0.705701	0.700919	0.70819	0.706782	0.713462	0.790654	0.707732	0.705819	0.705385	0.712013
HBD gamma 04	0.707194	0.73476	0.708873	0.70633	0.708992	1	0.738277	0.735128	0.707083	0.710347	0.716935	0.69605	0.735236	0.743943	0.740738	0.706778	0.707039	0.735667	0.723205	0.731206
HBD gamma 08	0.702524	0.7421	0.703689	0.703165	0.705002	0.737645	1	0.779636	0.703043	0.705655	0.717127	0.696527	0.743335	0.749283	0.746091	0.704334	0.702898	0.742946	0.720536	0.729254
HBD gamma 11	0.698615	0.741842	0.698295	0.698507	0.699725	0.73352	0.779484	1	0.696457	0.699274	0.710304	0.692181	0.742229	0.743768	0.740171	0.698583	0.698914	0.742985	0.721245	0.727438
Klebsiella huaxiensis WCHKl090001	0.710176	0.6981	0.792556	0.79065	0.793636	0.70404	0.701071	0.699705	1	0.793413	0.707594	0.717781	0.715512	0.704764	0.719667	0.784035	0.71573	0.716343	0.719208	0.722731
Lelliottia sp PFL01	0.710554	0.697148	0.796564	0.795728	0.82896	0.707807	0.7033	0.701352	0.794771	1	0.70761	0.717027	0.717457	0.704621	0.722908	0.791793	0.719909	0.7187	0.720301	0.725605
Marinobacter litorale	0.70719	0.711063	0.704376	0.704546	0.705616	0.716838	0.715919	0.711618	0.709936	0.705093	1	0.696117	0.723553	0.716733	0.720808	0.705134	0.703765	0.714595	0.696425	0.704291
Methylobacter denitrificans FJG1	0.696337	0.692549	0.704405	0.702128	0.699132	0.694615	0.69436	0.692287	0.702594	0.702601	0.69746	1	0.703691	0.691384	0.701454	0.703965	0.700503	0.701976	0.695357	0.698877
Oceanobacter antarcticus	0.705929	0.974227	0.706285	0.70447	0.704421	0.735551	0.74462	0.743576	0.704435	0.706666	0.725461	0.700422	1	0.751991	0.749573	0.70469	0.708886	0.972251	0.733244	0.730031
Oceanobacter kriegii	0.707106	0.751602	0.708522	0.707378	0.708957	0.747538	0.751366	0.745581	0.707475	0.707405	0.719392	0.698526	0.752597	1	0.754726	0.705263	0.705154	0.752452	0.72426	0.734159
Parathalassolituus penaei	0.705263	0.74517	0.708554	0.707671	0.707299	0.740799	0.746358	0.739294	0.707292	0.70829	0.721894	0.696851	0.74644	0.753422	1	0.705849	0.706486	0.74719	0.722394	0.729474
Phytobacter ursingii ATCC27989	0.708394	0.695447	0.786358	0.786903	0.79055	0.705636	0.70176	0.700225	0.785181	0.791564	0.706748	0.716098	0.718301	0.702598	0.720449	1	0.721995	0.716978	0.723183	0.725026
Teredinibacter turnerae T7902	0.700733	0.699663	0.708222	0.706163	0.699576	0.704824	0.70012	0.700518	0.70612	0.705429	0.701783	0.701442	0.705922	0.702481	0.710461	0.704468	1	0.7098	0.707811	0.708267
Thalassolituus haligoni sp. nov., BB40T	0.70579	0.989431	0.70882	0.706755	0.705246	0.735828	0.744162	0.74318	0.707147	0.710081	0.712294	0.699554	0.971587	0.750547	0.747982	0.707486	0.707807	1	0.740226	0.731536
Thalassolituus oleivorans	0.696744	0.720682	0.712067	0.709486	0.703353	0.725441	0.721612	0.722254	0.711507	0.712839	0.700815	0.704417	0.731378	0.724047	0.725926	0.709984	0.711094	0.741077	1	0.726803
Thalassolituus sp HI0120	0.700394	0.727321	0.70662	0.70627	0.705659	0.733254	0.731416	0.729431	0.705807	0.708007	0.703923	0.692884	0.730311	0.735552	0.731012	0.707561	0.70472	0.731116	0.726265	1

### Sheet: dDDH
		Formula 1				Formula 2				Formula 3				G+C difference
Query genome	Reference genome	DDH	Model C.I.	Distance	Prob. DDH >= 70%	DDH	Model C.I.	Distance	Prob. DDH >= 70%	DDH	Model C.I.	Distance	Prob. DDH >= 70%
Isolate(1)	ArcGamma03	88	[84.5 - 90.8%]	0.0918	96.48	92.4	[90.4 - 94%]	0.0095	96.53	91.4	[88.8 - 93.4%]	0.1004	99.57	0.47
Isolate(1)	Parathalassolituus_penaei	15	[12.1 - 18.4%]	0.88	0	19.8	[17.6 - 22.2%]	0.2222	0	15.1	[12.6 - 18%]	0.9067	0	2.01
Isolate(1)	Thalassolituus_olievorans_MIL1	13.4	[10.7 - 16.8%]	0.9502	0	25.2	[22.9 - 27.7%]	0.1727	0.01	13.8	[11.4 - 16.6%]	0.9588	0	6.79
Isolate	Oceanobacter_antarcticus	83.7	[79.9 - 86.9%]	0.1138	94.12	76.7	[73.7 - 79.5%]	0.0273	87.66	85.4	[82.3 - 88.1%]	0.138	98.43	0.03

### Sheet: Sheet1
Superclass	Class	Subclass	SS	active	likely	inactive		Candidatus Thalassolituus haligoni BB40	Oceanobacter antarcticus
PROTEIN PROCESSING	Protein Synthesis	Ribosome biogenesis	Ribosomal proteins, single-copy	84	0	0	0	active	active
PROTEIN PROCESSING	Protein Synthesis	Ribosome biogenesis	Ribosome LSU, bacterial	66	0	0	0	active	active
PROTEIN PROCESSING	Protein Synthesis	Ribosome biogenesis	Ribosomal proteins, zinc requirement	28	0	0	0	active	active
PROTEIN PROCESSING	Protein Synthesis	Ribosome biogenesis	Ribosome activity modulation	6	0	0	0	active	active
PROTEIN PROCESSING	Protein Synthesis	Aminoacyl-tRNA-synthetases	tRNA aminoacylation, Glu	4	0	0	0	active	active
PROTEIN PROCESSING	Protein Synthesis	Aminoacyl-tRNA-synthetases	Glycyl-tRNA synthetase	4	0	0	0	active	active
PROTEIN PROCESSING	Protein Synthesis	Aminoacyl-tRNA-synthetases	tRNA aminoacylation, Asp	4	0	0	0	active	active
PROTEIN PROCESSING	Protein Synthesis	Aminoacyl-tRNA-synthetases	tRNA aminoacylation, Lys	2	0	0	0	active	active
PROTEIN PROCESSING	Protein Synthesis	Aminoacyl-tRNA-synthetases	tRNA aminoacylation, Ile	2	0	0	0	active	active
PROTEIN PROCESSING	Protein Synthesis	Aminoacyl-tRNA-synthetases	tRNA aminoacylation, Gln	14	0	0	0	active	active
PROTEIN PROCESSING	Protein Synthesis	Aminoacyl-tRNA-synthetases	tRNA aminoacylation, Pro	4	0	0	0	active	active
PROTEIN PROCESSING	Protein Synthesis	Aminoacyl-tRNA-synthetases	tRNA aminoacylation, Leu	2	0	0	0	active	active
PROTEIN PROCESSING	Protein Synthesis	Aminoacyl-tRNA-synthetases	tRNA aminoacylation, Ala	2	0	0	0	active	active
PROTEIN PROCESSING	Protein Synthesis	Aminoacyl-tRNA-synthetases	tRNA aminoacylation, Asn	15	0	0	0	active	active
PROTEIN PROCESSING	Protein Synthesis	Aminoacyl-tRNA-synthetases	tRNA aminoacylation, Met	2	0	0	0	active	active
PROTEIN PROCESSING	Protein Synthesis	Aminoacyl-tRNA-synthetases	tRNA aminoacylation, Gly	4	0	0	0	active	active
PROTEIN PROCESSING	Protein Synthesis	Aminoacyl-tRNA-synthetases	tRNA aminoacylation, Tyr	4	0	0	0	active	active
PROTEIN PROCESSING	Protein Synthesis	Aminoacyl-tRNA-synthetases	tRNA aminoacylation, Thr	2	0	0	0	active	active
PROTEIN PROCESSING	Protein Synthesis	Aminoacyl-tRNA-synthetases	tRNA aminoacylation, Cys	2	0	0	0	active	active
PROTEIN PROCESSING	Protein Synthesis	Aminoacyl-tRNA-synthetases	tRNA aminoacylation, Val	2	0	0	0	active	active
PROTEIN PROCESSING	Protein Synthesis	Aminoacyl-tRNA-synthetases	tRNA aminoacylation, Arg	2	0	0	0	active	active
PROTEIN PROCESSING	Protein Synthesis	Aminoacyl-tRNA-synthetases	tRNA aminoacylation, Ser	2	0	0	0	active	active
PROTEIN PROCESSING	Protein Synthesis	Aminoacyl-tRNA-synthetases	tRNA aminoacylation, His	2	0	0	0	active	active
PROTEIN PROCESSING	Protein Synthesis	Aminoacyl-tRNA-synthetases	tRNA aminoacylation, Phe	4	0	0	0	active	active
PROTEIN PROCESSING	Protein Synthesis	Aminoacyl-tRNA-synthetases	tRNA aminoacylation, Trp	4	0	0	0	active	active
PROTEIN PROCESSING	Protein Synthesis	Translation	Translation termination factors, bacterial	22	0	0	0	active	active
PROTEIN PROCESSING	Protein Synthesis	Translation	Translation elongation factors, bacterial	29	0	0	0	active	active
PROTEIN PROCESSING	Protein Synthesis	Translation	Programmed frameshift	4	0	0	0	active	active
PROTEIN PROCESSING	Protein Synthesis	Translation	Translation initiation factors, bacterial	12	0	0	0	active	active
PROTEIN PROCESSING	Protein Synthesis	Translation	Trans-translation by stalled ribosomes	2	0	0	0	active	active
PROTEIN PROCESSING	Protein Synthesis		Universal GTPases	37	0	0	0	active	active
PROTEIN PROCESSING	Protein Fate (folding, modification, targeting, degradation)	Protein folding	Protein chaperones	14	0	0	0	active	active
PROTEIN PROCESSING	Protein Fate (folding, modification, targeting, degradation)	Protein folding	Peptidyl-prolyl cis-trans isomerase	20	0	0	0	active	active
PROTEIN PROCESSING	Protein Fate (folding, modification, targeting, degradation)	Protein folding	Periplasmic disulfide interchange	0	11	0	0	likely	likely
PROTEIN PROCESSING	Protein Fate (folding, modification, targeting, degradation)	Protein folding	Chaperones GroEL GroES and Thermosome	10	0	0	0	active	active
PROTEIN PROCESSING	Protein Fate (folding, modification, targeting, degradation)	Protein processing and modification	Ribosomal protein S12p Asp methylthiotransferase	8	0	0	0	active	active
PROTEIN PROCESSING	Protein Fate (folding, modification, targeting, degradation)	Protein processing and modification	Peptide methionine sulfoxide reductase	4	0	0	0	active	active
PROTEIN PROCESSING	Protein Fate (folding, modification, targeting, degradation)	Protein processing and modification	Signal peptidase	4	0	0	0	active	active
PROTEIN PROCESSING	Protein Fate (folding, modification, targeting, degradation)	Protein degradation	Proteasome bacterial	14	0	0	0	active	active
PROTEIN PROCESSING	Protein Fate (folding, modification, targeting, degradation)	Protein degradation	Protein degradation	6	0	0	0	active	active
PROTEIN PROCESSING	Protein Fate (folding, modification, targeting, degradation)	Protein targeting, sorting, translocation	Twin-arginine translocation system	6	0	0	0	active	active
PROTEIN PROCESSING	Protein Fate (folding, modification, targeting, degradation)	Selenoproteins	Selenocysteine metabolism	4	0	0	0	active	active
STRESS RESPONSE, DEFENSE, VIRULENCE	Stress Response, Defense and Virulence	Stress Response: Heat/cold shock	Heat shock dnaK gene cluster extended	32	0	0	0	active	active
STRESS RESPONSE, DEFENSE, VIRULENCE	Stress Response, Defense and Virulence	Stress Response: Heat/cold shock	Cold shock proteins of CSP family	8	0	0	0	active	active
STRESS RESPONSE, DEFENSE, VIRULENCE	Stress Response, Defense and Virulence		Hfl operon	13	0	0	0	active	active
STRESS RESPONSE, DEFENSE, VIRULENCE	Stress Response, Defense and Virulence	Stress Response: Osmotic stress	Ectoine synthesis	14	0	0	0	active	active
STRESS RESPONSE, DEFENSE, VIRULENCE	Stress Response, Defense and Virulence	Stress Response: Osmotic stress	Choline uptake and conversion to betaine clusters	6	0	0	0	active	active
STRESS RESPONSE, DEFENSE, VIRULENCE	Stress Response, Defense and Virulence	Stress Response: Osmotic stress	Hyperosmotic potassium uptake	6	0	0	0	active	active
STRESS RESPONSE, DEFENSE, VIRULENCE	Stress Response, Defense and Virulence	Stress Response: Osmotic stress	EnvZ and OmpR regulon	4	0	0	0	active	active
STRESS RESPONSE, DEFENSE, VIRULENCE	Stress Response, Defense and Virulence	Resistance to antibiotics and toxic compounds	Resistance to chromium compounds	2	0	0	0	active	active
STRESS RESPONSE, DEFENSE, VIRULENCE	Stress Response, Defense and Virulence	Resistance to antibiotics and toxic compounds	Antibiotic targets in DNA processing	8	0	0	0	active	active
STRESS RESPONSE, DEFENSE, VIRULENCE	Stress Response, Defense and Virulence	Resistance to antibiotics and toxic compounds	Inner membrane proteins of MarC family, not involved in antibiotic resistance	4	0	0	0	active	active
STRESS RESPONSE, DEFENSE, VIRULENCE	Stress Response, Defense and Virulence	Resistance to antibiotics and toxic compounds	Antibiotic targets in protein synthesis	25	0	0	0	active	active
STRESS RESPONSE, DEFENSE, VIRULENCE	Stress Response, Defense and Virulence	Resistance to antibiotics and toxic compounds	Antibiotic targets in cell wall biosynthesis	6	0	0	0	active	active
STRESS RESPONSE, DEFENSE, VIRULENCE	Stress Response, Defense and Virulence	Resistance to antibiotics and toxic compounds	Antibiotic targets in metabolic pathways	13	0	0	0	active	active
STRESS RESPONSE, DEFENSE, VIRULENCE	Stress Response, Defense and Virulence	Resistance to antibiotics and toxic compounds	Copper homeostasis: copper tolerance	4	0	0	0	active	active
STRESS RESPONSE, DEFENSE, VIRULENCE	Stress Response, Defense and Virulence	Resistance to antibiotics and toxic compounds	Antibiotic targets in transcription	6	0	0	0	active	active
STRESS RESPONSE, DEFENSE, VIRULENCE	Stress Response, Defense and Virulence	Resistance to antibiotics and toxic compounds	Mupirocin resistance	0	2	0	0	likely	likely
STRESS RESPONSE, DEFENSE, VIRULENCE	Stress Response, Defense and Virulence	Resistance to antibiotics and toxic compounds	Fusidic acid resistance	0	4	0	0	likely	likely
STRESS RESPONSE, DEFENSE, VIRULENCE	Stress Response, Defense and Virulence	Resistance to antibiotics and toxic compounds	Resistance to Daptomycin	4	0	0	0	active	active
STRESS RESPONSE, DEFENSE, VIRULENCE	Stress Response, Defense and Virulence	Resistance to antibiotics and toxic compounds	Resistance to Triclosan	3	0	0	0	active	active
STRESS RESPONSE, DEFENSE, VIRULENCE	Stress Response, Defense and Virulence	Stress Response	Glutathione: Redox cycle	12	0	0	0	active	active
STRESS RESPONSE, DEFENSE, VIRULENCE	Stress Response, Defense and Virulence	Stress Response	Glutathione: Biosynthesis and gamma-glutamyl cycle	10	0	0	0	active	active
STRESS RESPONSE, DEFENSE, VIRULENCE	Stress Response, Defense and Virulence	Stress Response	Glutathione: Non-redox reactions	22	0	0	0	active	active
STRESS RESPONSE, DEFENSE, VIRULENCE	Stress Response, Defense and Virulence	Stress Response	Cluster containing Glutathione synthetase	8	0	0	0	active	active
STRESS RESPONSE, DEFENSE, VIRULENCE	Stress Response, Defense and Virulence	Stress Response	Protection from Reactive Oxygen Species	8	0	0	0	active	active
STRESS RESPONSE, DEFENSE, VIRULENCE	Stress Response, Defense and Virulence	Host-pathogen interactions	Hydrolysis of sphingomyelin	2	0	0	0	active	active
CELLULAR PROCESSES	Cell Cycle, Cell Division and Death		Bacterial cell division related cluster 2	10	0	0	0	active	active
CELLULAR PROCESSES	Cell Cycle, Cell Division and Death		FtsEX cell-division-associated signaling system	12	0	0	0	active	active
CELLULAR PROCESSES	Cell Cycle, Cell Division and Death		Cell division cluster	0	28	0	0	likely	likely
CELLULAR PROCESSES	Cell Cycle, Cell Division and Death		Macromolecular synthesis operon	14	0	0	0	active	active
CELLULAR PROCESSES	Cell Cycle, Cell Division and Death		Cell division initiation related cluster	0	20	0	0	likely	likely
CELLULAR PROCESSES	Cell Cycle, Cell Division and Death		Cell division related cluster including coaD	14	0	0	0	active	active
CELLULAR PROCESSES	Cell Cycle, Cell Division and Death		Bacterial checkpoint-control-related cluster	2	0	0	0	active	active
CELLULAR PROCESSES	Cell Cycle, Cell Division and Death	Programmed Cell Death and Toxin-antitoxin Systems	Toxin-Antitoxin system HigAB	13	0	0	0	active	active
CELLULAR PROCESSES	Cell Cycle, Cell Division and Death	Programmed Cell Death and Toxin-antitoxin Systems	A new toxin - antitoxin system	2	2	0	0	likely	active
CELLULAR PROCESSES	Cell Cycle, Cell Division and Death	Programmed Cell Death and Toxin-antitoxin Systems	YoeB-YefM toxin-antitoxin system	22	0	0	0	active	active
CELLULAR PROCESSES	Cell Cycle, Cell Division and Death	Programmed Cell Death and Toxin-antitoxin Systems	Murein hydrolase regulation and cell death	5	0	0	1	inactive	active
CELLULAR PROCESSES	Cell Cycle, Cell Division and Death	Programmed Cell Death and Toxin-antitoxin Systems	Nucleoside triphosphate pyrophosphohydrolase MazG	2	0	0	0	active	active
CELLULAR PROCESSES	Cell Cycle, Cell Division and Death	Programmed Cell Death and Toxin-antitoxin Systems	Phd-Doc, YdcE-YdcD toxin-antitoxin (programmed cell death) systems	8	0	0	0	active	active
CELLULAR PROCESSES	Cell Cycle, Cell Division and Death	Stationary phase, Dormancy, Persistence	HipAB system implicated in growth arrest, persistence and drug tolerance	16	0	0	0	active	active
CELLULAR PROCESSES	Motility and Chemotaxis	Flagellum	Flagellum	0	56	0	0	likely	likely
CELLULAR PROCESSES	Motility and Chemotaxis		Chemotaxis in Escherichia coli and Bacillus subtilis	48	0	0	0	active	active
CELLULAR PROCESSES	Prokaryotic cell type differentiation	Sporulation	Sporulation-associated proteins with broader functions	2	0	0	0	active	active
CELLULAR PROCESSES	Clustering-based subsystems	Cell Division	Cell division related cluster	0	8	0	0	likely	likely
METABOLISM	Iron acquisition and metabolism		Heme, hemin uptake and utilization systems in GramPositives	0	3	0	0	likely	likely
METABOLISM	Iron acquisition and metabolism	Siderophores	Iron siderophore sensor & receptor system	2	0	0	1	inactive	active
METABOLISM	Cofactors, Vitamins, Prosthetic Groups	NAD and NADP	NAD and NADP cofactor biosynthesis global	20	0	0	0	active	active
METABOLISM	Cofactors, Vitamins, Prosthetic Groups	NAD and NADP	NAD and NADP cofactor biosynthesis bacterial	20	0	0	0	active	active
METABOLISM	Cofactors, Vitamins, Prosthetic Groups	Folate and pterines	Folate Biosynthesis	42	0	0	0	active	active
METABOLISM	Cofactors, Vitamins, Prosthetic Groups	Folate and pterines	Folate biosynthesis cluster	0	18	0	0	likely	likely
METABOLISM	Cofactors, Vitamins, Prosthetic Groups	Folate and pterines	Molybdenum cofactor biosynthesis	44	0	0	0	active	active
METABOLISM	Cofactors, Vitamins, Prosthetic Groups	Biotin	Biotin synthesis & utilization	36	0	0	0	active	active
METABOLISM	Cofactors, Vitamins, Prosthetic Groups	Biotin	Biotin biosynthesis	31	0	0	0	active	active
METABOLISM	Cofactors, Vitamins, Prosthetic Groups	Biotin	Biotin synthesis cluster	18	0	0	0	active	active
METABOLISM	Cofactors, Vitamins, Prosthetic Groups	Coenzyme A	Coenzyme A Biosynthesis cluster	20	0	0	0	active	active
METABOLISM	Cofactors, Vitamins, Prosthetic Groups	Coenzyme A	Coenzyme A -- gjo	0	6	0	0	likely	likely
METABOLISM	Cofactors, Vitamins, Prosthetic Groups	Quinone cofactors	Ubiquinone biosynthesis	11	10	0	0	likely	active
METABOLISM	Cofactors, Vitamins, Prosthetic Groups	Quinone cofactors	Pyrroloquinoline Quinone biosynthesis	9	0	0	0	active	active
METABOLISM	Cofactors, Vitamins, Prosthetic Groups	Quinone cofactors	Coenzyme PQQ synthesis	7	0	0	0	active	active
METABOLISM	Cofactors, Vitamins, Prosthetic Groups	Tetrapyrroles	Metal chelatases	20	0	0	0	active	active
METABOLISM	Cofactors, Vitamins, Prosthetic Groups	Tetrapyrroles	Heme Biosynthesis: protoporphyrin-, coproporphyrin- and siroheme-dependent pathways	28	0	0	0	active	active
METABOLISM	Cofactors, Vitamins, Prosthetic Groups	Tetrapyrroles	Cobalamin synthesis from Cob(II)yrinate a,c diamide	7	0	0	1	inactive	active
METABOLISM	Cofactors, Vitamins, Prosthetic Groups	Lipoic acid	Lipoic acid metabolism	12	0	0	0	active	active
METABOLISM	Cofactors, Vitamins, Prosthetic Groups	Lipoic acid	Lipoylated proteins	16	0	0	0	active	active
METABOLISM	Cofactors, Vitamins, Prosthetic Groups	Riboflavin, FMN, FAD	Riboflavin, FMN and FAD metabolism with fusion events	22	0	0	0	active	active
METABOLISM	Cofactors, Vitamins, Prosthetic Groups	Thiamin	Thiamin, thiazole, hydroxymethylpyrimidine salvage and uptake	6	0	0	0	active	active
METABOLISM	Fatty Acids, Lipids, and Isoprenoids	Fatty acids	Fatty Acid Biosynthesis cluster	14	0	0	0	active	active
METABOLISM	Fatty Acids, Lipids, and Isoprenoids	Fatty acids	Phospholipid and Fatty acid biosynthesis related cluster	21	0	0	1	inactive	active
METABOLISM	Fatty Acids, Lipids, and Isoprenoids	Fatty acids	Fatty Acid Biosynthesis FASII	18	18	0	0	active	likely
METABOLISM	Fatty Acids, Lipids, and Isoprenoids	Fatty acids	Acyl carrier protein	8	0	0	0	active	active
METABOLISM	Fatty Acids, Lipids, and Isoprenoids	Fatty acids	Fatty acid synthesis	31	0	0	0	active	active
METABOLISM	Fatty Acids, Lipids, and Isoprenoids	Fatty acids	Enoyl-[ACP] reductases disambiguation	3	0	0	0	active	active
METABOLISM	Fatty Acids, Lipids, and Isoprenoids	Fatty acids	Acyl-CoA thioesterase II	2	0	0	0	active	active
METABOLISM	Fatty Acids, Lipids, and Isoprenoids	Fatty acids	Fatty acid catabolic operon fadN-fadA-fadE (yusJKL)	2	0	0	0	active	active
METABOLISM	Fatty Acids, Lipids, and Isoprenoids	Phospholipids	Glycerolipid and Glycerophospholipid Metabolism in Bacteria	0	20	0	0	likely	likely
METABOLISM	Fatty Acids, Lipids, and Isoprenoids	Phospholipids	Cardiolipin biosynthesis	0	4	0	0	likely	likely
METABOLISM	Fatty Acids, Lipids, and Isoprenoids	Isoprenoids	Nonmevalonate Branch of Isoprenoid Biosynthesis	14	0	0	0	active	active
METABOLISM	Amino Acids and Derivatives	Aromatic amino acids and derivatives	Tryptophan synthesis	14	0	0	0	active	active
METABOLISM	Amino Acids and Derivatives	Aromatic amino acids and derivatives	Chorismate Synthesis	24	0	0	0	active	active
METABOLISM	Amino Acids and Derivatives	Aromatic amino acids and derivatives	Phenylalanine and Tyrosine synthesis 1	10	0	0	0	active	active
METABOLISM	Amino Acids and Derivatives	Alanine, serine, and glycine	D-3-phosphoglycerate to phosphoserine module	11	0	0	0	active	active
METABOLISM	Amino Acids and Derivatives	Alanine, serine, and glycine	Sarcosine oxidases, monomeric and heterotetrameric	7	0	0	0	active	active
METABOLISM	Amino Acids and Derivatives	Alanine, serine, and glycine	Glycine cleavage system	6	0	0	0	active	active
METABOLISM	Amino Acids and Derivatives	Lysine, threonine, methionine, and cysteine	Aspartate to Threonine Module	12	0	0	0	active	active
METABOLISM	Amino Acids and Derivatives	Lysine, threonine, methionine, and cysteine	Lysine leader peptide	6	0	0	0	active	active
METABOLISM	Amino Acids and Derivatives	Lysine, threonine, methionine, and cysteine	Cysteine synthesis	25	0	0	0	active	active
METABOLISM	Amino Acids and Derivatives	Lysine, threonine, methionine, and cysteine	Lysine DAP biosynthetic pathway	21	0	0	0	active	active
METABOLISM	Amino Acids and Derivatives	Lysine, threonine, methionine, and cysteine	Methionine Salvage	5	4	0	0	active	likely
METABOLISM	Amino Acids and Derivatives	Lysine, threonine, methionine, and cysteine	Diaminopimelate Synthesis	19	0	0	0	active	active
METABOLISM	Amino Acids and Derivatives	Lysine, threonine, methionine, and cysteine	Peptidase clustering with DAP	0	12	0	0	likely	likely
METABOLISM	Amino Acids and Derivatives	Arginine; urea cycle, creatine, polyamines	Polyamine Metabolism	34	0	0	0	active	active
METABOLISM	Amino Acids and Derivatives	Arginine; urea cycle, creatine, polyamines	Urea carboxylase and Allophanate hydrolase cluster	38	0	0	0	active	active
METABOLISM	Amino Acids and Derivatives	Arginine; urea cycle, creatine, polyamines	Arginine biosynthesis	20	0	0	0	active	active
METABOLISM	Amino Acids and Derivatives	Arginine; urea cycle, creatine, polyamines	Urease subunits	0	8	0	0	likely	likely
METABOLISM	Amino Acids and Derivatives	Proline and 4-hydroxyproline	Proline biosynthesis (for review)	27	0	0	0	active	active
METABOLISM	Amino Acids and Derivatives	Proline and 4-hydroxyproline	Proline Synthesis	6	0	0	0	active	active
METABOLISM	Amino Acids and Derivatives	Proline and 4-hydroxyproline	A Hypothetical Protein Related to Proline Metabolism	6	0	0	0	active	active
METABOLISM	Amino Acids and Derivatives	Proline and 4-hydroxyproline	Proline, 4-hydroxyproline uptake and utilization	9	0	0	0	active	active
METABOLISM	Amino Acids and Derivatives	Histidine Metabolism	Histidine Biosynthesis -- gjo	0	22	0	0	likely	likely
METABOLISM	Amino Acids and Derivatives		Amino acid racemase	6	0	0	0	active	active
METABOLISM	Amino Acids and Derivatives	Glutamine, glutamate, aspartate, asparagine; ammonia assimilation	Aspartate to Homoserine module	6	0	0	0	active	active
METABOLISM	Amino Acids and Derivatives	Glutamine, glutamate, aspartate, asparagine; ammonia assimilation	Glutamate dehydrogenases	2	0	0	0	active	active
METABOLISM	Amino Acids and Derivatives	Glutamine, glutamate, aspartate, asparagine; ammonia assimilation	Glutamine synthetases	4	0	0	0	active	active
METABOLISM	Amino Acids and Derivatives	Branched-chain amino acids	Branched-Chain Amino Acid Biosynthesis	31	0	0	0	active	active
METABOLISM	Nitrogen Metabolism		Nitrogen fixation	0	35	0	0	likely	likely
METABOLISM	Nitrogen Metabolism		Cyanate hydrolysis	6	0	0	0	active	active
METABOLISM	Nucleosides and Nucleotides		Ribonucleotide reduction	6	0	0	0	active	active
METABOLISM	Nucleosides and Nucleotides	Purines	GMP synthase	8	0	0	0	active	active
METABOLISM	Nucleosides and Nucleotides	Purines	Purine nucleotide synthesis regulator	6	0	0	0	active	active
METABOLISM	Nucleosides and Nucleotides	Purines	Xanthine dehydrogenase subunits	10	0	0	0	active	active
METABOLISM	Nucleosides and Nucleotides	Purines	Purine catabolism in Bacillus subtilis	0	18	0	0	likely	likely
METABOLISM	Nucleosides and Nucleotides	Purines	DeNovo Purine Biosynthesis	38	0	0	0	active	active
METABOLISM	Nucleosides and Nucleotides	Purines	IMP and Xanthine conversion to XMP and GMP module	12	0	0	0	active	active
METABOLISM	Nucleosides and Nucleotides	Purines	Nucleoside uptake and degradation cluster	0	10	0	0	likely	likely
METABOLISM	Nucleosides and Nucleotides	Pyrimidines	De Novo Pyrimidine Synthesis	0	18	0	0	likely	likely
METABOLISM	Carbohydrates	Sugar alcohols	Ethanolamine utilization	14	0	0	0	active	active
METABOLISM	Carbohydrates	Polysaccharides	Glycogen metabolism	12	0	0	0	active	active
METABOLISM	Carbohydrates	Polysaccharides	Carbon storage regulator	2	0	0	0	active	active
METABOLISM	Carbohydrates	C-1 compound metabolism	One-carbon metabolism by tetrahydropterines	16	0	0	0	active	active
METABOLISM	Carbohydrates	C-1 compound metabolism	S-Adenosyl-L-homocysteine recycling	8	0	0	0	active	active
METABOLISM	Carbohydrates	CO2 fixation	Methylenetetrahydrofolate reductase	2	0	0	0	active	active
METABOLISM	Metabolite damage and its repair or mitigation		Metabolite repair	24	0	0	0	active	active
METABOLISM	Metabolite damage and its repair or mitigation		Nudix proteins (nucleoside triphosphate hydrolases)	19	0	0	0	active	active
METABOLISM	Metabolite damage and its repair or mitigation		Glutathione-dependent pathway of formaldehyde detoxification	6	0	0	0	active	active
METABOLISM	Metabolite damage and its repair or mitigation		Damaged nicotinamide nucleotide NAD(P)HX repair	4	0	0	0	active	active
METABOLISM	Metabolite damage and its repair or mitigation		D-tyrosyl-tRNA(Tyr) deacylase	2	0	0	0	active	active
METABOLISM	Secondary Metabolism	Metabolism of Aromatic Compounds	Homoprotocatechuate degradative cluster	0	25	0	0	likely	likely
METABOLISM	Secondary Metabolism	Metabolism of Aromatic Compounds	Phenylacetyl-CoA catabolic pathway (core)	26	0	0	0	active	active
METABOLISM	Secondary Metabolism	Metabolism of Aromatic Compounds	Gallic acid utilization	0	4	0	0	likely	likely
METABOLISM	Secondary Metabolism	Metabolism of Aromatic Compounds	2-aminophenol Metabolism	0	24	0	0	likely	likely
METABOLISM	Secondary Metabolism	Metabolism of Aromatic Compounds	Vanillate and syringate utilization	0	10	0	0	likely	likely
METABOLISM	Secondary Metabolism	Ribosomally-synthesized post-translationally modified peptides (RiPPs)	Tolerance to colicin E2 and CreBC signal transduction system	2	0	0	0	active	active
METABOLISM	Phosphate Metabolism		High affinity phosphate transporter and control of PHO regulon	17	0	0	0	active	active
METABOLISM	Sulfur Metabolism		Bacterial pathways for dimethylsulfoniopropionate and acrylate catabolism	0	11	0	0	likely	likely
DNA PROCESSING	DNA Processing	DNA repair	DNA repair, bacterial	30	0	0	0	active	active
DNA PROCESSING	DNA Processing	DNA repair	DNA repair, bacterial RecBCD pathway	8	0	0	0	active	active
DNA PROCESSING	DNA Processing	DNA repair	DNA repair, bacterial photolyase	4	0	0	0	active	active
DNA PROCESSING	DNA Processing	DNA repair	DNA repair, bacterial DinG and relatives	2	0	0	0	active	active
DNA PROCESSING	DNA Processing	DNA repair	DNA repair, bacterial UvrD and related helicases	5	0	0	0	active	active
DNA PROCESSING	DNA Processing	DNA repair	2-phosphoglycolate salvage	6	0	0	0	active	active
DNA PROCESSING	DNA Processing	DNA repair	DNA repair, bacterial RecFOR pathway	0	12	0	0	likely	likely
DNA PROCESSING	DNA Processing	DNA repair	DNA repair, bacterial MutHLS system	4	0	0	0	active	active
DNA PROCESSING	DNA Processing	DNA repair	DNA repair, UvrABC system	6	0	0	0	active	active
DNA PROCESSING	DNA Processing	DNA repair	DNA repair system including RecA, MutS and a hypothetical protein	8	0	0	0	active	active
DNA PROCESSING	DNA Processing	DNA repair	DNA repair, bacterial SbcCD exonuclease	4	0	0	0	active	active
DNA PROCESSING	DNA Processing	DNA repair	RecA and RecX	4	0	0	0	active	active
DNA PROCESSING	DNA Processing	DNA recombination	Replication-associated recombination protein RarA	4	0	0	0	active	active
DNA PROCESSING	DNA Processing	DNA recombination	RuvABC plus a hypothetical	6	0	0	0	active	active
DNA PROCESSING	DNA Processing	DNA uptake, competence	DNA processing cluster	10	0	0	0	active	active
DNA PROCESSING	DNA Processing	DNA uptake, competence	DNA internalization-related cluster	0	12	0	0	likely	likely
DNA PROCESSING	DNA Processing		Type I restriction-modification systems	18	0	0	0	active	active
DNA PROCESSING	DNA Processing	DNA replication	DNA topoisomerases, Type II, ATP-dependent	8	0	0	0	active	active
ENERGY	Respiration	Electron accepting reactions	Cytochrome c oxidase EC 1.9.3.1	16	0	0	0	active	active
ENERGY	Respiration	Electron accepting reactions	Cytochrome d ubiquinol oxidase operon	6	0	0	0	active	active
ENERGY	Respiration	Biogenesis of respiratory chain components	Heme O and Heme A biosynthesis (with selected terminal oxidases)	0	10	0	0	likely	likely
ENERGY	Respiration	Biogenesis of respiratory chain components	Biogenesis of c-type cytochromes	32	0	0	0	active	active
ENERGY	Respiration	Biogenesis of respiratory chain components	Biogenesis of cbb3-type cytochrome c oxidases	17	0	0	0	active	active
ENERGY	Respiration	Biogenesis of respiratory chain components	Biogenesis of cytochrome c oxidases	4	0	0	0	active	active
ENERGY	Respiration	Sodium Ion-Coupled Energetics	Na-translocating NADH-quinone oxidoreductase	12	0	0	0	active	active
ENERGY	Respiration	Sodium Ion-Coupled Energetics	Oxaloacetate decarboxylase Na-pump	6	0	0	0	active	active
ENERGY	Respiration	ATP synthases	F0F1-type ATP synthase	16	0	0	0	active	active
ENERGY	Respiration	ATP synthases	V-Type ATP synthase	0	5	0	1	likely	inactive
ENERGY	Respiration	Electron donating reactions	Succinate dehydrogenase and Fumarate reductase cpmlexes	12	0	0	0	active	active
ENERGY	Respiration		Quinone oxidoreductase family	5	0	0	0	active	active
ENERGY	Energy and Precursor Metabolites Generation	Central Metabolism	Pyruvate Alanine Serine Interconversions	0	11	0	0	likely	likely
ENERGY	Energy and Precursor Metabolites Generation	Central Metabolism	Pentose phosphate pathway	16	0	0	0	active	active
ENERGY	Energy and Precursor Metabolites Generation	Central Metabolism	Methylglyoxal Metabolism	0	17	0	0	likely	likely
ENERGY	Energy and Precursor Metabolites Generation	Central Metabolism	Glyoxylate bypass	10	0	0	0	active	active
ENERGY	Energy and Precursor Metabolites Generation	Central Metabolism	Pyruvate metabolism II: acetyl-CoA, acetogenesis from pyruvate	28	0	0	0	active	active
ENERGY	Energy and Precursor Metabolites Generation	Central Metabolism	TCA Cycle	26	0	0	0	active	active
ENERGY	Energy and Precursor Metabolites Generation	Central Metabolism	Dehydrogenase complexes	12	0	0	0	active	active
ENERGY	Energy and Precursor Metabolites Generation	Central Metabolism	2-oxoglutarate dehydrogenase	6	0	0	0	active	active
ENERGY	Energy and Precursor Metabolites Generation	Central Metabolism	Anaerobic module of TCA	6	0	0	0	active	active
ENERGY	Energy and Precursor Metabolites Generation	Central Metabolism	Glycolate, glyoxylate interconversions	2	0	0	0	active	active
ENERGY	Energy and Precursor Metabolites Generation	Fermentation	Fermentations: Lactate	14	0	0	0	active	active
ENERGY	Energy and Precursor Metabolites Generation	Fermentation	Fermentations: Mixed acid	20	0	0	0	active	active
ENERGY	Energy and Precursor Metabolites Generation	Fermentation	Acetolactate synthase subunits	4	0	0	0	active	active
CELL ENVELOPE	Cell Envelope, Capsule and Slime layer	Capsule and Slime layer	dTDP-rhamnose synthesis -- gjo	15	0	0	0	active	active
CELL ENVELOPE	Cell Envelope, Capsule and Slime layer	Gram-Negative (Diderm) cell wall components	KDO2-Lipid A biosynthesis	30	0	0	0	active	active
CELL ENVELOPE	Cell Envelope, Capsule and Slime layer	Gram-Negative (Diderm) cell wall components	TonB-ExbBD energy transducing system	0	2	0	1	inactive	likely
CELL ENVELOPE	Cell Envelope, Capsule and Slime layer	Gram-Negative (Diderm) cell wall components	Outer membrane	2	0	0	0	active	active
CELL ENVELOPE	Cell Envelope, Capsule and Slime layer	Peptidoglycan (Bacteria) or other polymers (Archaea)	Undecaprenyl-diphosphatases	2	0	0	0	active	active
RNA PROCESSING	RNA Processing	RNA processing and modification	YrdC-YciO-Sua5 and associated protein families	18	0	0	0	active	active
RNA PROCESSING	RNA Processing	RNA processing and modification	5-methylaminomethyl-2-thiouridine	16	0	0	0	active	active
RNA PROCESSING	RNA Processing	RNA processing and modification	RNA processing and degradation, bacterial	20	0	0	0	active	active
RNA PROCESSING	RNA Processing	RNA processing and modification	Ribonuclease H	4	0	0	0	active	active
RNA PROCESSING	RNA Processing	RNA processing and modification	ATP-dependent RNA helicases, bacterial	10	0	0	0	active	active
RNA PROCESSING	RNA Processing	RNA processing and modification	Queuosine and archaeosine	14	0	0	0	active	active
RNA PROCESSING	RNA Processing	RNA processing and modification	Methylthiotransferases	4	0	0	0	active	active
RNA PROCESSING	RNA Processing	RNA processing and modification	Threonylcarbamoyladenosine	12	0	0	0	active	active
RNA PROCESSING	RNA Processing	RNA processing and modification	RNA pseudouridine synthases	8	0	0	0	active	active
RNA PROCESSING	RNA Processing	RNA processing and modification	Possible RNA modification and stress response cluster	13	0	0	1	inactive	active
RNA PROCESSING	RNA Processing	RNA processing and modification	tRNA thiolation	4	0	0	0	active	active
RNA PROCESSING	RNA Processing	RNA processing and modification	tRNA modification, 5-oxyacetyl uridine (cmo5U34)	4	0	0	0	active	active
RNA PROCESSING	RNA Processing	RNA processing and modification	Polyadenylation, bacterial	2	0	0	0	active	active
RNA PROCESSING	RNA Processing	RNA processing and modification	tRNA nucleotidyltransferase	2	0	0	0	active	active
RNA PROCESSING	RNA Processing	Transcription	RNA polymerase, bacterial	8	0	0	0	active	active
MEMBRANE TRANSPORT	Membrane Transport	ABC transporters	Efflux ABC transporter YadGH	4	0	0	0	active	active
MEMBRANE TRANSPORT	Membrane Transport	ABC transporters	Nucleoside ABC transporter cluster	26	0	0	0	active	active
MEMBRANE TRANSPORT	Membrane Transport	ABC transporters	Maintenance of outer membrane lipid asymmetry	0	6	0	0	likely	likely
MEMBRANE TRANSPORT	Membrane Transport	Protein and nucleoprotein secretion system, Type IV	Type IV pilus	0	31	0	0	likely	likely
MEMBRANE TRANSPORT	Membrane Transport	Protein and nucleoprotein secretion system, Type IV	Conjugative transfer	0	11	0	1	inactive	likely
MEMBRANE TRANSPORT	Membrane Transport	Protein and nucleoprotein secretion system, Type IV	Type 4 secretion and conjugative transfer	4	0	0	1	inactive	active
MEMBRANE TRANSPORT	Membrane Transport	Cation transporters	Magnesium transport	6	0	0	0	active	active
MEMBRANE TRANSPORT	Membrane Transport	Cation transporters	Trk and Ktr potassium uptake systems	6	0	0	0	active	active
MEMBRANE TRANSPORT	Membrane Transport	Cation transporters	Copper Transport System	0	6	0	0	likely	likely
MEMBRANE TRANSPORT	Membrane Transport		Lpt lipopolysaccharide transport system	8	0	0	0	active	active
MEMBRANE TRANSPORT	Membrane Transport		Lipoprotein transporter to outer membrane Lol	0	6	0	0	likely	likely
MEMBRANE TRANSPORT	Membrane Transport	Uni- Sym- and Antiporters	NhaA, NhaD and Sodium-dependent phosphate transporters	6	0	0	0	active	active
MEMBRANE TRANSPORT	Membrane Transport	Uni- Sym- and Antiporters	Na(+) H(+) antiporter	4	0	0	0	active	active
MEMBRANE TRANSPORT	Membrane Transport	Multidrug efflux systems	Multidrug Resistance, Tripartite Systems Found in Gram Negative Bacteria TEMP	4	0	0	0	active	active
MEMBRANE TRANSPORT	Membrane Transport	Multidrug efflux systems	Tripartite multidrug efflux systems (of MFS type) in Gram-negative bacteria	4	0	0	0	active	active
MEMBRANE TRANSPORT	Membrane Transport	Multidrug efflux systems	Tripartite multidrug efflux systems (of RND type) in Pseudomonas	2	0	0	0	active	active
MEMBRANE TRANSPORT	Membrane Transport	Protein secretion system, Type II	Widespread colonization island	2	0	0	1	inactive	active
	Experimental Subsystems		CRISPR proteins	28	0	0	0	active	active
REGULATION AND CELL SIGNALING	Regulation and Cell signaling		Stringent Response, (p)ppGpp metabolism	10	0	0	0	active	active
REGULATION AND CELL SIGNALING	Regulation and Cell signaling		Cyclic Di-GMP Turnover Proteins	1	0	0	1	active	inactive
REGULATION AND CELL SIGNALING	Regulation and Cell signaling		CytR regulation	2	0	0	0	active	active
REGULATION AND CELL SIGNALING	Regulation and Cell signaling	Acetylation_deacetylation	Post-translational modification of proteins	8	0	0	0	active	active
REGULATION AND CELL SIGNALING	Regulation and Cell signaling	Two-component regulatory systems	BarA-UvrY(SirA) two-component regulatory system	6	0	0	1	active	inactive
MISCELLANEOUS	Prophages, Transposable elements, Plasmids		Integrons	15	0	0	0	active	active
MISCELLANEOUS	Miscellaneous		Carbonic anhydrase	8	0	0	0	active	active
MISCELLANEOUS	Miscellaneous		Nickel-requiring	4	0	0	0	active	active
MISCELLANEOUS	Miscellaneous		beta-Barrel Assembly Machinery	0	8	0	0	likely	likely
